# An N-terminal motif in NLR immune receptors is functionally conserved across distantly related plant species

**DOI:** 10.1101/693291

**Authors:** Hiroaki Adachi, Mauricio Contreras, Adeline Harant, Chih-hang Wu, Lida Derevnina, Toshiyuki Sakai, Cian Duggan, Eleonora Moratto, Tolga O Bozkurt, Abbas Maqbool, Joe Win, Sophien Kamoun

**Affiliations:** The Sainsbury Laboratory, University of East Anglia, Norwich Research Park, Norwich NR4 7UH, UK; Imperial College London, Department of Life Sciences, London, United Kingdom

## Abstract

The molecular codes underpinning the functions of plant NLR immune receptors are poorly understood. We used *in vitro* Mu transposition to generate a random truncation library and identify the minimal functional region of NLRs. We applied this method to NRC4—a helper NLR that functions with multiple sensor NLRs within a Solanaceae receptor network. This revealed that the NRC4 N-terminal 29 amino acids are sufficient to induce hypersensitive cell death. This region is defined by the consensus MADAxVSFxVxKLxxLLxxEx (MADA motif) that is conserved at the N-termini of NRC family proteins and ~20% of coiled-coil (CC)-type plant NLRs. The MADA motif matches the N-terminal α1 helix of Arabidopsis NLR protein ZAR1, which undergoes a conformational switch during resistosome activation. Immunoassays revealed that the MADA motif is functionally conserved across NLRs from distantly related plant species. NRC-dependent sensor NLRs lack MADA sequences indicating that this motif has degenerated in sensor NLRs over evolutionary time.
