## Supplementary files and tables for "An N-terminal motif in NLR immune receptors is functionally conserved across distantly related plant species": Supplementary Table 1.xlsx

### Sheet: Sheet1
Tribe1_MLA10
Tribe1_HORVU1Hr1G012190.1
Tribe1_Sr33
Tribe1_Sr50
Tribe1_HORVU1Hr1G004080.7
Tribe1_HORVU5Hr1G085330.3
Tribe1_HORVU5Hr1G085290.3
Tribe1_HORVU3Hr1G099360.6
Tribe1_Os08g07330.2
Tribe1_Os11g03650.1
Tribe1_HORVU7Hr1G100250.47
Tribe1_Os12g36690.1
Tribe1_Os11g37774.1
Tribe1_Os11g37860.1
Tribe1_Os11g37880.1
Tribe1_Os08g07380.1
Tribe1_Os12g36720.1
Tribe1_Os11g37870.1
Tribe1_HORVU6Hr1G002150.4
Tribe1_Os11g37759.1
Tribe1_Os12g33160.1
Tribe1_HORVU5Hr1G068380.3
Tribe1_Os11g43700.1
Tribe1_HORVU2Hr1G011300.4
Tribe1_HORVU6Hr1G028220.2
Tribe1_HORVU2Hr1G119380.2
Tribe1_Os11g37740.1
Tribe1_HORVU2Hr1G040600.1
Tribe1_HORVU3Hr1G002130.3
Tribe1_Os08g05440.1
Tribe1_HORVU7Hr1G023730.1
Tribe1_Os11g34920.1
Tribe1_HORVU2Hr1G012010.2
Tribe1_HORVU3Hr1G004100.5
Tribe1_HORVU5Hr1G063690.2
Tribe1_HORVU7Hr1G111700.6
Tribe1_HORVU7Hr1G023750.1
Tribe1_HORVU7Hr1G023770.19
Tribe1_HORVU3Hr1G099740.7
Tribe1_Os11g37850.1
Tribe1_HORVU3Hr1G104770.5
Tribe1_Os08g07340.1
Tribe1_Os11g37780.1
Tribe1_HORVU7Hr1G111630.5
Tribe1_HORVU3Hr1G111470.22
Tribe1_Os12g28100.1
Tribe1_Os02g19890.1
Tribe1_HORVU5Hr1G022730.24
Tribe1_Os12g37740.1
Tribe1_Os07g19320.1
Tribe1_Os02g17304.1
Tribe1_HORVU1Hr1G094320.1
Tribe1_HORVU6Hr1G075320.1
Tribe1_HORVU6Hr1G011750.1
Tribe1_Os12g37770.1
Tribe1_Os08g28540.1
Tribe1_HORVU5Hr1G123480.1
Tribe1_Os08g28570.1
Tribe1_Os11g15500.1
Tribe1_Os03g46550.1
Tribe1_Os08g28600.1
Tribe1_Os02g35210.1
Tribe1_Os11g17330.1
Tribe1_HORVU6Hr1G090470.10
Tribe1_Os12g09240.1
Tribe1_Os10g04110.1
Tribe1_Os06g06380.1
Tribe1_Os12g37760.1
Tribe1_HORVU6Hr1G090550.1
Tribe1_Os11g13510.1
Tribe1_HORVU6Hr1G084840.1
Tribe1_Os08g10440.1
Tribe1_Os12g17410.1
Tribe1_HORVU1Hr1G005470.2
Tribe1_Os08g31780.1
Tribe1_HORVU7Hr1G110630.1
Tribe1_Os11g16470.2
Tribe1_Os11g16470.3
Tribe1_Os11g16470.1
Tribe1_Os11g15190.1
Tribe1_Os12g17090.2
Tribe1_Os12g17090.1
Tribe1_Os11g13430.1
Tribe1_Os08g10260.1
Tribe1_Os11g27440.1
Tribe1_Os01g23380.1
Tribe1_Os08g07940.1
Tribe1_Os11g14380.1
Tribe1_Os06g06850.1
Tribe1_HORVU1Hr1G004140.1
Tribe1_HORVU2Hr1G033910.1
Tribe1_Os12g17490.1
Tribe1_Os12g13550.1
Tribe1_Os08g31800.1
Tribe1_Os11g13440.1
Tribe1_HORVU5Hr1G093970.1
Tribe1_Os01g16400.1
Tribe1_Os11g13410.1
Tribe1_Os06g06400.1
Tribe1_Os03g30910.1
Tribe1_Os11g32170.1
Tribe1_Os07g40810.1
Tribe1_Os11g39320.1
Tribe1_Os10g04180.1
Tribe1_Pikp2
Tribe1_HORVU1Hr1G084200.53
Tribe1_Os11g46210.1
Tribe1_HORVU7Hr1G100300.16
Tribe1_Os08g29854.1
Tribe1_Os08g29809.1
Tribe1_Os11g39160.1
Tribe1_HORVU6Hr1G090890.1
Tribe1_HORVU5Hr1G007040.1
Tribe1_HORVU5Hr1G006960.7
Tribe1_HORVU6Hr1G084930.1
Tribe1_Os06g05359.1
Tribe1_Os06g03500.1
Tribe1_Os11g32210.1
Tribe1_HORVU5Hr1G096560.2
Tribe1_Os05g15040.3
Tribe1_Os05g15040.2
Tribe1_Os05g15040.4
Tribe1_Os05g15040.1
Tribe1_Os10g04290.1
Tribe1_HORVU2Hr1G006480.6
Tribe1_HORVU7Hr1G096640.15
Tribe1_HORVU5Hr1G096630.2
Tribe1_Os10g22484.2
Tribe1_Os10g22484.1
Tribe1_Os11g43420.1
Tribe1_Os06g17880.1
Tribe1_Solyc01g086810
Tribe1_HORVU7Hr1G006790.5
Tribe1_Os11g11920.1
Tribe1_RGA5
Tribe1_Os12g28070.1
Tribe1_HORVU7Hr1G115990.1
Tribe1_HORVU7Hr1G000230.24
Tribe1_HORVU7Hr1G115950.11
Tribe1_Os12g31160.1
Tribe1_HORVU5Hr1G118870.3
Tribe1_HORVU7Hr1G115960.2
Tribe1_HORVU7Hr1G120020.16
Tribe1_Os11g46200.1
Tribe1_Os11g11810.1
Tribe1_HORVU5Hr1G118880.16
Tribe1_Os11g39730.1
Tribe1_Os11g45930.1
Tribe1_Os11g27430.1
Tribe1_HORVU6Hr1G093640.1
Tribe1_Os11g11550.2
Tribe1_Os11g11550.1
Tribe1_Os08g42710.1
Tribe1_Bv4_082220_fjik.t1
Tribe1_HORVU1Hr1G003010.2
Tribe1_HORVU7Hr1G082670.9
Tribe1_RGA4
Tribe1_Os10g07978.2
Tribe1_Os10g07978.1
Tribe1_Os11g11940.1
Tribe1_HORVU6Hr1G013320.6
Tribe1_HORVU7Hr1G000700.4
Tribe1_Os02g19750.1
Tribe1_HORVU7Hr1G116000.1
Tribe1_HORVU7Hr1G002540.12
Tribe1_HORVU7Hr1G000630.1
Tribe1_Os07g27370.1
Tribe1_HORVU1Hr1G004040.2
Tribe1_Bv4_082010_odwq.t1
Tribe1_HORVU1Hr1G004030.1
Tribe1_Os11g45790.1
Tribe1_Os05g40160.1
Tribe1_Os08g42670.1
Tribe1_Os08g42670.2
Tribe1_HORVU1Hr1G002850.9
Tribe1_HORVU7Hr1G000060.14
Tribe1_HORVU7Hr1G106510.5
Tribe1_HORVU3Hr1G003810.4
Tribe1_HORVU5Hr1G062610.10
Tribe1_Os07g26430.1
Tribe1_HORVU7Hr1G021740.13
Tribe1_HORVU7Hr1G023820.2
Tribe1_Os01g24820.1
Tribe1_HORVU5Hr1G122190.2
Tribe1_Os12g06920.1
Tribe1_Os09g34160.1
Tribe1_HORVU3Hr1G001250.3
Tribe1_Solyc08g005440
Tribe1_Os11g17014.1
Tribe1_HORVU2Hr1G037710.1
Tribe1_HORVU7Hr1G000690.5
Tribe1_Os09g34150.1
Tribe1_Os08g42700.1
Tribe1_HORVU4Hr1G015880.1
Tribe1_HORVU7Hr1G118470.1
Tribe1_Os12g09710.1
Tribe1_Os11g11580.1
Tribe1_HORVU7Hr1G119800.2
Tribe1_HORVU5Hr1G079610.2
Tribe1_HORVU7Hr1G119570.2
Tribe1_HORVU1Hr1G011720.15
Tribe1_HORVU7Hr1G021680.2
Tribe1_HORVU5Hr1G005650.5
Tribe1_Os08g30660.1
Tribe1_HORVU5Hr1G085940.2
Tribe1_HORVU5Hr1G085920.2
Tribe1_HORVU3Hr1G095710.3
Tribe1_Os12g18374.2
Tribe1_Os12g18374.1
Tribe1_RPM1
Tribe1_HORVU7Hr1G000020.2
Tribe1_HORVU5Hr1G122180.1
Tribe1_Os08g32880.1
Tribe1_HORVU6Hr1G057110.1
Tribe1_Os08g14830.1
Tribe1_Pikp1
Tribe1_HORVU6Hr1G021780.2
Tribe1_HORVU2Hr1G003540.3
Tribe1_Os06g17900.1
Tribe1_Os08g14850.1
Tribe1_Os06g17920.1
Tribe1_HORVU6Hr1G093690.1
Tribe1_HORVU3Hr1G001230.3
Tribe1_Os12g31200.1
Tribe1_Bv4_082000_hhjh.t1
Tribe1_Bv3_054520_ycde.t1
Tribe2_NbS00004191g0008.1
Tribe2_Bv3_050300_iyqy.t1
Tribe2_Bv4_081960_kacj.t1
Tribe2_Solyc04g009130
Tribe2_Bv3_050600_wnyc.t1
Tribe2_Bv7_159070_qhcp.t1
Tribe2_Bv4_085310_xfwu.t1
Tribe2_HORVU2Hr1G108000.2
Tribe2_RPP13
Tribe2_AT3G46730.1
Tribe2_Solyc04g009110
Tribe2_AT1G50180.1
Tribe2_AT1G58410.1
Tribe2_Os08g09110.1
Tribe2_Bv3_050320_azzi.t1
Tribe2_Bv7_157130_rfjq.t2
Tribe2_Bv7_157130_rfjq.t1
Tribe2_Bv3_050340_fspe.t2
Tribe2_Bv3_050340_fspe.t1
Tribe2_HORVU7Hr1G122430.1
Tribe2_AT3G46710.1
Tribe2_Solyc04g009240
Tribe2_NbS00012994g0001.1
Tribe2_Os08g19694.1
Tribe2_NbS00016103g0004.1
Tribe2_Solyc04g009250
Tribe2_NbS00013243g0014.1
Tribe2_NbS00024857g0001.1
Tribe2_NbS00002971g0007.1
Tribe2_Solyc04g009150
Tribe2_Solyc04g009260
Tribe2_Solyc12g096920
Tribe2_Solyc04g009660
Tribe2_Solyc04g009290
Tribe2_NbS00011087g0003.1
Tribe2_R2
Tribe2_Rpivnt1
Tribe2_Os01g70080.1
Tribe2_Solyc04g009120
Tribe2_AT1G58602.1
Tribe2_AT1G58602.2
Tribe2_AT1G59780.1
Tribe2_AT5G48620.1
Tribe2_AT5G43470.2
Tribe2_AT5G43470.1
Tribe2_Bv2_034710_htkr.t1
Tribe2_AT5G35450.1
Tribe2_Bv5_105990_mxxc.t1
Tribe2_Bv4_090940_iuzt.t1
Tribe2_AT1G58807.1
Tribe2_AT1G58807.2
Tribe2_AT1G59124.1
Tribe2_AT1G59218.2
Tribe2_AT1G58848.1
Tribe2_AT1G59218.1
Tribe2_AT1G58848.2
Tribe2_Bv2_034690_iser.t1
Tribe2_Solyc02g070730
Tribe2_Solyc10g008220
Tribe2_NbS00061479g0004.1
Tribe2_Solyc01g090430
Tribe2_Solyc02g084890
Tribe2_Bv9_203570_geqf.t1
Tribe2_Solyc04g007050
Tribe2_Solyc09g018220
Tribe2_Solyc09g092310
Tribe2_AT1G59620.1
Tribe2_AT1G53350.1
Tribe2_NbZAR1
Tribe2_AT1G58390.1
Tribe2_AT3G50950.2
Tribe2_AtZAR1
Tribe2_Solyc04g009690
Tribe2_Solyc09g092290
Tribe2_Solyc09g092280
Tribe2_AT1G58400.1
Tribe2_Solyc04g007060
Tribe2_Solyc04g007070
Tribe2_NbS00000611g0010.1
Tribe2_NbS00026706g0016.1
Tribe2_NbS00018282g0019.1
Tribe2_Solyc10g047320
Tribe2_NbS00031134g0006.1
Tribe2_NbS00030243g0001.1
Tribe2_Solyc07g053010
Tribe2_Solyc03g005660
Tribe2_AT1G10920.1
Tribe2_AT1G10920.2
Tribe2_NbS00019725g0006.1
Tribe2_Solyc02g070750
Tribe2_Solyc04g026110
Tribe2_Solyc04g015210
Tribe2_Solyc04g008150
Tribe2_NbS00004466g0001.1
Tribe2_Solyc04g007030
Tribe2_NbS00011331g0023.1
Tribe2_Solyc07g053020
Tribe2_HORVU7Hr1G120400.4
Tribe2_NbS00013646g0007.1
Tribe2_Os03g26260.1
Tribe2_Os07g31800.1
Tribe2_HORVU6Hr1G031550.1
Tribe3_HORVU3Hr1G078990.16
Tribe3_HORVU6Hr1G020670.1
Tribe3_Bv3_062680_mdnn.t1
Tribe3_Os11g10550.1
Tribe3_Bv5_125470_cimm.t1
Tribe3_Os08g43010.1
Tribe3_Solyc01g106410
Tribe3_Solyc08g075640
Tribe3_Bv1_020460_cpdp.t1
Tribe3_NbS00002061g0001.1
Tribe3_Bv6_141020_moqj.t1
Tribe3_Os12g29280.1
Tribe3_Os12g29290.1
Tribe3_Os08g12740.2
Tribe3_Os08g12740.1
Tribe3_Bv6_141080_tcjf.t1
Tribe3_Bv6_141050_tjei.t1
Tribe3_Solyc08g075630
Tribe3_Solyc08g076000
Tribe3_Os08g43050.1
Tribe3_Bv1_020450_gdnh.t1
Tribe3_HORVU0Hr1G032250.2
Tribe3_HORVU5Hr1G056360.8
Tribe3_Os01g25810.1
Tribe3_Os01g25760.1
Tribe3_HORVU1Hr1G068200.2
Tribe3_Os08g43000.1
Tribe3_HORVU7Hr1G026360.1
Tribe3_Os10g07400.2
Tribe3_Os10g07400.1
Tribe3_Os05g31570.1
Tribe3_Bv1_006950_kwaq.t1
Tribe3_Os10g04060.1
Tribe3_Solyc10g085460
Tribe3_Os01g25740.1
Tribe3_HORVU2Hr1G126440.1
Tribe3_HORVU2Hr1G126510.1
Tribe3_Bv6_129390_pdxa.t1
Tribe3_Os03g63200.1
Tribe3_HORVU5Hr1G017950.2
Tribe3_HORVU5Hr1G017940.1
Tribe3_HORVU3Hr1G113640.4
Tribe3_HORVU7Hr1G117570.5
Tribe3_Bv2_041730_nmtk.t1
Tribe3_Os05g41310.1
Tribe3_NbS00012936g0019.1
Tribe3_HORVU1Hr1G006290.1
Tribe3_Os01g15580.1
Tribe3_Os10g04120.1
Tribe3_Os05g31550.1
Tribe3_HORVU1Hr1G000900.5
Tribe3_Solyc02g030290
Tribe3_HORVU1Hr1G000860.7
Tribe3_Os05g31530.1
Tribe3_Bv1_020250_pmhw.t1
Tribe3_HORVU5Hr1G006710.3
Tribe3_HORVU1Hr1G002440.2
Tribe3_HORVU3Hr1G113690.11
Tribe3_HORVU3Hr1G113800.1
Tribe3_HORVU1Hr1G000830.3
Tribe3_Os03g63150.2
Tribe3_Os03g63150.1
Tribe3_Os01g25630.1
Tribe3_HORVU7Hr1G000890.2
Tribe3_Os09g15850.1
Tribe3_Solyc04g039990
Tribe3_NbS00007796g0005.1
Tribe3_Bv4_091520_ohgj.t1
Tribe3_Bv3_051390_sdqx.t1
Tribe3_Os03g63240.1
Tribe3_Bv2_027760_yeti.t1
Tribe3_HORVU7Hr1G000760.3
Tribe3_Bv3_051360_kzro.t1
Tribe3_Os02g20210.1
Tribe3_HORVU1Hr1G000910.9
Tribe3_Bv3_061730_usyf.t1
Tribe3_HORVU7Hr1G002260.14
Tribe3_HORVU2Hr1G006590.3
Tribe3_Bv5_113940_uhsx.t1
Tribe3_HORVU1Hr1G001460.7
Tribe3_Os10g04090.1
Tribe3_Bv3_050580_spnr.t1
Tribe3_Bv1_020260_umqg.t1
Tribe4_HORVU1Hr1G001490.2
Tribe4_HORVU1Hr1G001630.1
Tribe4_Os11g12330.1
Tribe4_Os08g16120.2
Tribe4_Os08g16120.1
Tribe4_HORVU1Hr1G005710.8
Tribe4_Os01g36640.1
Tribe4_HORVU3Hr1G001570.1
Tribe4_HORVU2Hr1G038230.12
Tribe4_HORVU2Hr1G007170.3
Tribe4_Os06g22460.1
Tribe4_Os09g30220.1
Tribe4_HORVU5Hr1G057670.3
Tribe4_HORVU3Hr1G096920.6
Tribe4_Os11g12000.1
Tribe4_HORVU3Hr1G001510.3
Tribe4_Os06g30430.1
Tribe4_Os12g31620.1
Tribe4_HORVU1Hr1G092920.2
Tribe4_Os10g07534.1
Tribe4_HORVU7Hr1G097880.8
Tribe4_HORVU3Hr1G014890.2
Tribe4_Os12g14330.1
Tribe4_Os08g05800.1
Tribe4_Os11g12340.2
Tribe4_Os11g12340.1
Tribe4_Os04g02860.1
Tribe4_Os09g09490.1
Tribe4_Os07g08890.1
Tribe4_Os04g21890.1
Tribe4_HORVU4Hr1G015800.1
Tribe4_HORVU2Hr1G010920.1
Tribe4_Os04g46300.1
Tribe4_Os02g09790.1
Tribe4_Os10g21400.1
Tribe4_HORVU1Hr1G002640.3
Tribe4_Os08g16070.1
Tribe4_Os11g11990.1
Tribe4_Os04g14220.1
Tribe4_Os04g14220.2
Tribe4_Os11g12050.1
Tribe4_Os11g12050.2
Tribe4_HORVU7Hr1G008210.5
Tribe4_Os10g07574.1
Tribe4_Os10g04674.2
Tribe4_Os10g04674.1
Tribe4_Os10g04674.3
Tribe4_Os01g33810.1
Tribe4_HORVU7Hr1G008240.3
Tribe4_HORVU7Hr1G008170.3
Tribe4_HORVU0Hr1G001780.1
Tribe4_HORVU7Hr1G101110.10
Tribe4_Os11g11770.1
Tribe4_HORVU2Hr1G107970.1
Tribe4_Os11g11950.1
Tribe4_Os11g11960.1
Tribe4_Os11g12040.1
Tribe4_Os08g09430.1
Tribe4_HORVU2Hr1G098100.2
Tribe5_Os03g36920.1
Tribe5_Os04g52970.1
Tribe5_Os04g53496.1
Tribe5_Os11g29520.1
Tribe5_HORVU2Hr1G103490.27
Tribe5_HORVU6Hr1G095000.5
Tribe5_Os02g02640.1
Tribe5_Os04g53030.1
Tribe5_HORVU3Hr1G098150.6
Tribe5_Os06g45690.1
Tribe5_Os04g53160.1
Tribe5_Os01g02250.1
Tribe5_HORVU1Hr1G083050.3
Tribe5_Os02g16270.2
Tribe5_Os02g16270.1
Tribe5_Os02g16330.1
Tribe5_HORVU7Hr1G121470.7
Tribe5_HORVU1Hr1G083100.15
Tribe5_HORVU5Hr1G125550.1
Tribe5_Os12g29710.1
Tribe5_Os12g29690.1
Tribe5_HORVU7Hr1G002350.7
Tribe5_Os07g04900.1
Tribe5_HORVU2Hr1G000560.16
Tribe5_Os06g49380.3
Tribe5_Os06g49380.1
Tribe5_Os06g49380.5
Tribe5_Os06g49380.6
Tribe5_Os06g49380.4
Tribe5_Os06g49380.2
Tribe5_Os06g49390.1
Tribe5_HORVU5Hr1G116990.7
Tribe5_HORVU2Hr1G000700.7
Tribe5_HORVU2Hr1G000510.18
Tribe5_HORVU2Hr1G000770.22
Tribe5_HORVU2Hr1G000900.2
Tribe5_HORVU7Hr1G122200.3
Tribe5_HORVU1Hr1G021390.5
Tribe5_HORVU4Hr1G000280.27
Tribe5_Os04g53120.1
Tribe5_HORVU6Hr1G093460.12
Tribe5_HORVU6Hr1G093470.1
Tribe5_Os02g02670.1
Tribe5_HORVU5Hr1G122660.4
Tribe5_Os04g53050.1
Tribe5_Os08g20000.1
Tribe5_Os04g22090.1
Tribe5_HORVU2Hr1G103460.3
Tribe5_Os11g24170.1
Tribe6_Os11g45190.1
Tribe6_HORVU3Hr1G013270.16
Tribe6_Os01g05600.1
Tribe6_Os01g05620.1
Tribe6_Os11g45160.1
Tribe6_Os11g45060.1
Tribe6_HORVU3Hr1G013250.10
Tribe6_HORVU6Hr1G092370.1
Tribe6_HORVU6Hr1G092250.1
Tribe6_Os11g40780.1
Tribe6_Os07g29820.1
Tribe6_Os11g44960.1
Tribe6_Os11g44990.1
Tribe6_Os11g45050.1
Tribe6_Os11g45180.1
Tribe6_Os11g45130.1
Tribe6_Os11g45090.1
Tribe6_Os03g48370.1
Tribe6_NbS00010827g0004.1
Tribe6_Os08g24380.1
Tribe6_Os05g16200.1
Tribe6_NbS00018488g0004.1
Tribe6_HORVU3Hr1G012510.4
Tribe6_Os12g09739.1
Tribe6_Os03g48320.1
Tribe6_HORVU4Hr1G000310.6
Tribe6_Solyc09g005290
Tribe6_HORVU7Hr1G122420.3
Tribe6_Os05g12770.1
Tribe6_Os11g28950.1
Tribe6_Os11g13940.1
Tribe6_Os11g47780.1
Tribe6_Os09g13820.1
Tribe6_HORVU4Hr1G000350.2
Tribe6_Os09g11020.1
Tribe6_HORVU7Hr1G008100.2
Tribe6_HORVU2Hr1G127490.4
Tribe6_HORVU3Hr1G012660.4
Tribe6_Os10g33440.2
Tribe6_Os08g15880.1
Tribe6_HORVU7Hr1G120540.3
Tribe6_Os08g16460.1
Tribe6_Os02g25900.2
Tribe6_Os02g25900.1
Tribe6_HORVU5Hr1G122310.2
Tribe6_Os11g44970.1
Tribe6_HORVU0Hr1G039660.8
Tribe6_Os09g14450.1
Tribe7_Solyc09g098130
Tribe7_Sw5b
Tribe7_Solyc09g098100
Tribe7_NbS00000634g0116.1
Tribe7_Solyc06g008790
Tribe7_Rpiblb2
Tribe7_Solyc04g008120
Tribe7_Mi1.2
Tribe7_Solyc05g043420
Tribe7_Solyc06g008400
Tribe7_Solyc06g008770
Tribe7_Solyc04g008130
Tribe7_Solyc06g008450
Tribe7_Solyc06g008800
Tribe7_Solyc00g102400
Tribe7_Solyc05g050430
Tribe7_Solyc05g054020
Tribe7_Solyc05g054010
Tribe7_NbS00019837g0008.1
Tribe7_Hero
Tribe7_NbS00018239g0010.1
Tribe7_Solyc05g054340
Tribe7_Solyc05g047700
Tribe7_Solyc04g008140
Tribe7_Solyc06g008480
Tribe7_Solyc05g053990
Tribe7_NbS00033032g0022.1
Tribe7_NbS00002946g0006.1
Tribe7_NbS00018399g0005.1
Tribe7_Solyc05g044490
Tribe7_Solyc04g051210
Tribe7_Solyc06g008380
Tribe7_NbS00035525g0015.1
Tribe8_Os01g57270.1
Tribe8_Os01g57270.2
Tribe8_HORVU5Hr1G121640.2
Tribe8_Os11g35210.1
Tribe8_HORVU5Hr1G078100.19
Tribe8_Os06g16790.1
Tribe8_HORVU0Hr1G030390.1
Tribe8_HORVU0Hr1G027280.1
Tribe8_HORVU7Hr1G001670.1
Tribe8_Os01g57280.2
Tribe8_Os01g57280.3
Tribe8_Os01g57280.1
Tribe8_HORVU7Hr1G001540.14
Tribe8_HORVU7Hr1G001700.1
Tribe8_Os01g57340.1
Tribe8_Os01g57310.1
Tribe8_Os01g57310.2
Tribe8_Os05g30220.1
Tribe8_HORVU3Hr1G076910.13
Tribe8_Os02g04530.1
Tribe8_HORVU2Hr1G101700.6
Tribe8_HORVU7Hr1G001510.1
Tribe8_HORVU7Hr1G114880.2
Tribe8_HORVU5Hr1G122620.1
Tribe8_Os04g25900.1
Tribe8_Os04g25900.2
Tribe8_Os11g44580.1
Tribe9_NbS00001327g0010.1
Tribe9_NbS00022076g0115.1
Tribe9_NbS00004613g0014.1
Tribe9_NbS00032132g0014.1
Tribe9_NbS00030500g0015.1
Tribe9_Solyc04g007490
Tribe9_Solyc05g007640
Tribe9_NbS00023304g0012.1
Tribe9_Solyc05g007350
Tribe9_NbS00035496g0014.1
Tribe9_NbS00030756g0006.1
Tribe9_Solyc05g007630
Tribe9_Solyc05g007610
Tribe9_R1
Tribe9_Solyc05g005330
Tribe9_NbS00004955g0024.1
Tribe9_Solyc05g012740
Tribe9_Solyc05g012890
Tribe9_NbS00031132g0007.1
Tribe9_Solyc05g012910
Tribe9_NbS00001576g0027.1
Tribe9_NbS00000815g0015.1
Tribe9_NbS00002627g0020.1
Tribe10_AT1G15890.1
Tribe10_AT5G63020.1
Tribe10_AT1G12280.1
Tribe10_AT5G05400.1
Tribe10_AT1G51480.1
Tribe10_AT5G43740.2
Tribe10_AT5G43740.1
Tribe10_AT1G63360.1
Tribe10_AT1G63350.1
Tribe10_AT4G10780.1
Tribe10_AT1G12220.2
Tribe10_RPS5
Tribe10_AT1G12290.1
Tribe10_AT1G62630.1
Tribe10_AT1G12210.1
Tribe10_AT1G61190.1
Tribe10_AT5G43730.1
Tribe10_AT1G61310.1
Tribe10_AT1G61180.1
Tribe10_AT1G61180.2
Tribe10_AT1G12290.2
Tribe10_AT5G47260.1
Tribe10_AT5G47250.1
Tribe11_Solyc05g008070
Tribe11_Solyc11g006630
Tribe11_Solyc11g006530
Tribe11_Solyc12g017800
Tribe11_Solyc11g006640
Tribe11_Solyc11g006520
Tribe11_Solyc11g020100
Tribe11_Solyc07g049700
Tribe11_NbS00016992g0002.1
Tribe11_NbS00033518g0003.1
Tribe11_BS2
Tribe11_Solyc07g005770
Tribe11_Solyc12g009460
Tribe11_Solyc12g009450
Tribe11_Solyc11g069020
Tribe11_NbS00012490g0007.1
Tribe11_NbS00042576g0011.1
Tribe11_Solyc02g027080
Tribe11_NbS00009444g0022.1
Tribe12_Os05g41290.1
Tribe12_NbS00003205g0003.1
Tribe12_AT3G14460.1
Tribe12_NbS00016761g0012.1
Tribe12_AT3G14470.1
Tribe12_R3a
Tribe12_Solyc11g071420
Tribe12_Bv3_060540_ofii.t1
Tribe12_Bv4_082800_thds.t1
Tribe12_Solyc08g007630
Tribe12_Solyc11g071430
Tribe12_Bv2_041270_zhxk.t1
Tribe12_Solyc03g078300
Tribe12_Solyc11g069620
Tribe12_NbS00009911g0001.1
Tribe12_NbS00006672g0036.1
Tribe13_Solyc11g010160
Tribe13_NbS00008754g0022.1
Tribe13_Os02g27540.1
Tribe13_NbS00002905g0008.1
Tribe13_NbS00026584g0010.1
Tribe13_Os06g43670.1
Tribe13_NbS00004802g0023.1
Tribe13_NbS00024228g0008.1
Tribe13_NbS00038091g0013.1
Tribe13_HORVU5Hr1G062680.5
Tribe13_NbS00006547g0102.1
Tribe13_Solyc08g005500
Tribe13_NbS00006274g0002.1
Tribe13_Os04g53040.1
Tribe13_Os07g17230.1
Tribe14_Os01g20720.1
Tribe14_Os01g33684.3
Tribe14_Os01g33684.2
Tribe14_Os01g33684.1
Tribe14_Os03g20840.1
Tribe14_Os09g14490.1
Tribe14_Os07g17250.1
Tribe14_Os04g43340.1
Tribe14_Os11g29990.1
Tribe14_Os03g38250.1
Tribe14_Os03g38330.1
Tribe14_Os11g29970.1
Tribe14_Os11g30210.1
Tribe14_Os11g29980.1
Tribe14_Os11g30060.1
Tribe15_Os05g12570.1
Tribe15_Os06g15750.1
Tribe15_Os02g18000.1
Tribe15_HORVU2Hr1G087730.12
Tribe15_Os02g18070.1
Tribe15_Os02g18140.1
Tribe15_Os02g18080.1
Tribe15_Os04g24700.1
Tribe15_HORVU6Hr1G013830.4
Tribe15_Os09g20020.1
Tribe15_Os09g20040.1
Tribe15_Os04g30660.1
Tribe15_Os04g30690.1
Tribe15_Os09g20030.1
Tribe16_Os07g33690.1
Tribe16_Os06g41480.1
Tribe16_Os06g41660.1
Tribe16_Os06g41640.1
Tribe16_Os05g34220.1
Tribe16_Os05g34220.2
Tribe16_HORVU1Hr1G064770.2
Tribe16_HORVU7Hr1G093710.4
Tribe16_HORVU3Hr1G094660.2
Tribe16_Os04g11430.1
Tribe16_Os07g33740.1
Tribe16_Os05g34230.1
Tribe16_Os07g33720.1
Tribe16_Os12g03750.1
Tribe17_Os04g30930.1
Tribe17_Os02g30150.1
Tribe17_Os12g10460.1
Tribe17_HORVU5Hr1G074600.1
Tribe17_HORVU5Hr1G115270.2
Tribe17_Os12g10180.1
Tribe17_Os12g10340.1
Tribe17_Os06g20050.1
Tribe17_HORVU6Hr1G018960.9
Tribe17_HORVU6Hr1G018920.1
Tribe17_Os12g10710.1
Tribe17_Os12g32710.1
Tribe17_Os12g10330.1
Tribe17_HORVU3Hr1G116440.3
Tribe18_Os11g45750.1
Tribe18_Os11g45750.2
Tribe18_HORVU7Hr1G002930.12
Tribe18_Os12g18360.1
Tribe18_Os12g18360.2
Tribe18_Os05g40150.1
Tribe18_HORVU5Hr1G085900.5
Tribe18_HORVU5Hr1G001060.1
Tribe18_HORVU1Hr1G004060.1
Tribe18_HORVU6Hr1G090910.3
Tribe18_HORVU7Hr1G116350.2
Tribe18_HORVU5Hr1G113040.5
Tribe19_Solyc07g009180
Tribe19_NbS00026163g0007.1
Tribe19_NbS00013187g0003.1
Tribe19_NbS00007522g0008.1
Tribe19_Solyc01g087200
Tribe19_NbS00010427g0015.1
Tribe19_Solyc04g011960
Tribe19_Solyc04g011980
Tribe19_Solyc04g012010
Tribe19_Solyc04g011990
Tribe19_Solyc08g074250
Tribe20_Solyc04g005550
Tribe20_Solyc12g016220
Tribe20_Solyc12g044180
Tribe20_Solyc12g044200
Tribe20_Solyc10g054970
Tribe20_Solyc02g036270
Tribe20_Solyc12g044190
Tribe20_Solyc04g005540
Tribe20_Solyc10g055050
Tribe20_NbS00005570g0005.1
Tribe20_Solyc07g044800
Tribe21_Solyc02g037540
Tribe21_Solyc10g076440
Tribe21_Bv4_087300_efce.t1
Tribe21_Bv4_087560_hrdz.t1
Tribe21_Bv4_087530_ghwz.t1
Tribe21_Bv4_087170_ygkw.t1
Tribe21_Bv4_087580_pskn.t1
Tribe21_Bv5_113770_efty.t1
Tribe21_Bv4_087290_hjiz.t1
Tribe22_Os10g10360.2
Tribe22_Os10g10360.3
Tribe22_Os10g10360.1
Tribe22_HORVU2Hr1G022620.8
Tribe22_HORVU1Hr1G075170.1
Tribe22_HORVU5Hr1G072540.26
Tribe22_Os10g10360.4
Tribe23_Os03g50150.1
Tribe23_Bv3_063940_ngjt.t1
Tribe23_Bv3_057230_ewfj.t1
Tribe23_Bv3_063850_pxnh.t1
Tribe23_Bv6_151170_dauh.t1
Tribe23_Bv3_063600_ouny.t1
Tribe23_Bv3_063870_jjky.t1
Tribe24_Solyc05g007170
Tribe24_Solyc05g013260
Tribe24_Solyc05g013280
Tribe24_Prf
Tribe24_NbS00008803g0010.1
Tribe24_NbS00001223g0007.1
Tribe24_Solyc05g005130
Tribe25_NbS00018164g0117.1
Tribe25_Gpa2
Tribe25_Rx
Tribe25_NbS00003488g0001.1
Tribe25_NbS00018164g0105.1
Tribe25_NbS00049356g0001.1
Tribe26_Bv4_087950_zpga.t1
Tribe26_Bv4_088010_uznf.t1
Tribe26_Bv4_088030_hdaa.t1
Tribe26_Bv4_088080_qfrz.t1
Tribe26_Bv4_088060_owmm.t1
Tribe26_Bv4_088020_rpxc.t1
Tribe27_ADR1L1
Tribe27_AT4G33300.2
Tribe27_ADR1L2
Tribe27_NbS00036756g0009.1
Tribe27_Solyc04g079420
Tribe27_ADR1
Tribe28_Solyc03g005670
Tribe28_NbS00040944g0001.1
Tribe28_NbS00048318g0004.1
Tribe28_Solyc03g005650
Tribe28_NbS00002626g0018.1
Tribe29_HORVU3Hr1G077670.1
Tribe29_Os01g57870.1
Tribe29_Os01g57870.2
Tribe29_Bv8_199260_qrne.t1
Tribe29_Os04g39460.1
Tribe30_Solyc06g064760
Tribe30_Solyc06g064720
Tribe30_Solyc06g064680
Tribe30_Solyc06g064750
Tribe31_Os09g10054.1
Tribe31_Os12g30760.1
Tribe31_HORVU6Hr1G095140.34
Tribe31_Os12g30720.1
Tribe32_Os01g72680.1
Tribe32_HORVU3Hr1G109680.6
Tribe32_Os09g14100.1
Tribe32_Os09g14010.1
Tribe33_Bv7_168360_mgxu.t1
Tribe33_Bv7_168510_pfok.t1
Tribe33_Bv7_168690_xpza.t1
Tribe33_Bv7_168480_ojty.t1
Tribe34_AtNRG1B
Tribe34_AtNRG1A
Tribe34_NbNRG1
Tribe34_Solyc02g090380
Tribe35_Os04g02110.3
Tribe35_Os04g02110.2
Tribe35_Os04g02110.1
Tribe36_HORVU1Hr1G000210.1
Tribe36_HORVU1Hr1G000260.9
Tribe36_HORVU1Hr1G000250.4
Tribe37_Bv2_043950_ccjd.t1
Tribe37_Bv2_043950_ccjd.t3
Tribe37_Bv2_043950_ccjd.t2
Tribe38_Bv6_152750_xsex.t1
Tribe38_Bv6_152760_fdhj.t1
Tribe39_Bv5_105960_cxug.t1
Tribe39_Bv5_105980_aezo.t1
Tribe40_Solyc10g008230
Tribe40_Solyc10g008240
Tribe41_HORVU1Hr1G086050.6
Tribe41_HORVU1Hr1G085960.22
Tribe42_HORVU5Hr1G001020.2
Tribe42_Bv3_058340_etpj.t1
Tribe43_Os03g37720.1
Tribe43_HORVU1Hr1G079170.10
Tribe44_Os03g14900.1
Tribe44_HORVU0Hr1G008580.1
Tribe45_Os11g42070.2
Tribe45_Os11g42070.1
Tribe46_NbS00014266g0009.1
Tribe46_Solyc10g012350
Tribe47_AT4G27220.1
Tribe47_AT4G27190.1
Tribe48_Solyc08g007250
Tribe48_Solyc06g048910
Tribe49_Os04g43440.1
Tribe49_HORVU2Hr1G089020.1
Tribe50_Os07g29810.1
Tribe50_Os09g14410.1
Tribe51_Os07g33730.2
Tribe51_Os07g33730.1
Tribe52_Bv3_058300_fite.t1
Tribe52_Bv3_064590_ezro.t1
Tribe53_Os12g32660.1
Tribe53_Os12g32660.2
Tribe54_Os11g39310.1
Tribe54_Os11g39330.1
Tribe55_Os06g48990.2
Tribe55_Os06g48990.1
Tribe56_AT5G45490.2
Tribe56_AT5G45490.1
Tribe57_AT3G15700.1
Tribe57_AT1G52660.1
Tribe58_Bv7_168460_qctg.t1
Tribe58_Bv7_168650_jfwy.t1
Tribe59_AT5G56220.1
Tribe59_Bv4_091230_czsz.t1
Tribe60_Os08g32890.1
Tribe61_Solyc05g009760
Tribe62_Solyc05g009750
Tribe63_NbS00013187g0021.1
Tribe64_NbS00004087g0012.1
Tribe65_NbS00023299g0005.1
Tribe66_Solyc04g015220
Tribe67_NbS00001549g0018.1
Tribe68_Bv9_223370_arxt.t1
Tribe69_Os11g10610.1
Tribe70_Os08g19980.1
Tribe71_Os04g02030.1
Tribe72_HORVU1Hr1G040540.6
Tribe73_Os03g10900.1
Tribe74_Os03g10910.1
Tribe75_HORVU1Hr1G061260.1
Tribe76_Bv5_116410_yxaz.t1
Tribe77_Os11g42090.1
Tribe78_Os12g10410.1
Tribe79_AT1G61300.1
Tribe80_RPS2
Tribe81_Bv_012060_ktjx.t1
Tribe82_Bv7_177740_zcug.t1
Tribe83_Bv7_168550_inik.t1
Tribe84_Os01g35254.1
Tribe85_Os05g23990.1
Tribe86_Os09g16000.1
Tribe87_Solyc02g084450
Tribe88_Os01g72390.1
Tribe89_Os03g40194.1
Tribe90_Bv1_023350_jjtp.t1
Tribe91_Os12g32680.1
Tribe92_Solyc12g094660
Tribe93_Os01g58530.1
Tribe94_Os11g29090.1
Tribe95_AT4G19050.1
Tribe96_AT5G45440.1
Tribe97_AT4G19060.1
Tribe98_Bv5_118170_kcqo.t1
Tribe99_Bv8_200300_frqg.t1
Tribe100_Bv4_089550_fzgy.t1
Tribe101_Bv3_064600_wiae.t1
Tribe102_AT5G45240.1
