## Supplementary files and tables for "An N-terminal motif in NLR immune receptors is functionally conserved across distantly related plant species": Supplementary Table 2.xls

### Sheet: Sheet2
Sequence Name	Sequence
Solyc04g009660	MADAFVSFAVQKLGDFLIQEI
Solyc04g009240	MADAFVSFAVQKLGDFLIQEI
Solyc04g009120	MADAFVSFAVKKLGDFLIQEV
Solyc04g009290	MADAFVSFAVKKLGDFLIQEI
NbS00024857g0001.1	MVDAIVSFAVQKLGDFLIQEV
Solyc04g009130	MTDAFVSFAVQKLGDFLIQEI
AT1G58848.2	MAGELISFGIQNLWNLLSQEC
AT1G59218.1	MAGELISFGIQNLWNLLSQEC
AT1G58848.1	MAGELISFGIQNLWNLLSQEC
AT1G59218.2	MAGELISFGIQNLWNLLSQEC
AT1G59124.1	MAGELISFGIQNLWNLLSQEC
AT1G58807.2	MAGELISFGIQNLWNLLSQEC
AT1G58807.1	MAGELISFGIQNLWNLLSQEC
R2	MADAFLSFAVQKLGDFLIQQV
Solyc04g009260	MADAFLSFAVQKLGDFLIQQV
Solyc04g026110	MADAFMSFAVQKLGDFLIQQV
AT5G43470.1	MAEAFVSFGLEKLWDLLSRES
AT5G43470.2	MAEAFVSFGLEKLWDLLSRES
AT1G53350.1	MAEAVVSFGVEKLWELLSRES
AT1G58390.1	MAGELVSFGIKKLWDLLSQEC
Solyc04g009150	MADAFVSLAVQKLGDFLIQQV
Solyc04g009250	MADAFVSFALKKLGDFLIQQV
Solyc04g009110	MTDAFVSFAVQKLGDFLVQQV
Solyc04g007070	MADAVVNFLVENLLQLLVENV
AT1G59780.1	MVDSIVSFGVEKLWKLLSQEY
AT1G58602.2	MAGELVSFAVNKLWDLLSHEY
AT1G58602.1	MAGELVSFAVNKLWDLLSHEY
NbS00013243g0014.1	MVYAIVSFAVQKLGDFLIQEV
NbS00016103g0004.1	MADAVVNFLVENLLQLLTDNV
AT5G48620.1	MAEGFVSFGLEKLWDLLSRES
Solyc04g007060	MADAVVNFLVENLLQLLQENI
AT1G58400.1	MVEAIVSFGVEKLWDRLTQEY
Solyc04g009690	MGDAFVSFAVQKLGGFLIREI
NbS00002971g0007.1	MADAVLNFPVENLLQLLTENV
AT1G59620.1	MAETLLSFGVEKLWDLLVRES
Solyc04g007030	MADAAVNFLLENLLQLLSDHI
NbS00004191g0008.1	MADAVLSFLVENLLQIISENV
AT5G35450.1	MAEGVVSFGVQKLWALLNRES
AT1G50180.1	MAEAIVSVTVQKLGQLLLEEP
NbS00018282g0019.1	MANVAVEFLVQNLMQLLRDNA
NbS00026706g0016.1	MANVAVEFLVQNLMQLLRDNA
Solyc10g047320	MANVAVEFLVENLMQLLRDNV
Bv3_050300_iyqy.t1	MAESIVASAVQWIGSLLIQET
Solyc02g084890	MVDAVVTVFLEKLLNVLTEES
Bv9_203570_geqf.t1	MVDAVVTVFLEKLFNVLVQEG
Bv7_159070_qhcp.t1	MAEAVVNVVIQNLVPWLVHEA
Bv3_050340_fspe.t1	MAASLVASAIQWIGSLLIQEA
Bv3_050340_fspe.t2	MAASLVASAIQWIGSLLIQEA
RPP13	MVDAITEFVVGKIGNYLIEEA
NbZAR1	MVDAVVTVFLEKLLHVLTEES
Solyc10g008220	MADAVVEFLLLNLKQLLLYHV
NbS00011087g0003.1	MADVAVKFLVENLMQLLIDNA
Bv7_157130_rfjq.t1	MAESLVALAIQWIGSTLIQES
Bv7_157130_rfjq.t2	MAESLVALAIQWIGSTLIQES
Bv4_081960_kacj.t1	MAESVLSFAIEKLATFVIAEA
NbS00030243g0001.1	MADTAVDFVIDNLKQLLRDNT
Bv5_105990_mxxc.t1	MASAAVDFLIQNILQLIAHKV
Bv2_034710_htkr.t1	MADSILTNLVQQLGGLALEEY
AT3G46730.1	MVDAVTGFVLNKIGGYLINEV
NbS00031134g0006.1	MADLGLSFLIENLKQLLRDNE
AT3G46710.1	MVDAITEFVVGKIDNYLIEEA
Solyc01g090430	MVDVGVEFLLENLKQLVLDNV
NbS00000611g0010.1	MADSVVNFLLENLLQLVTNNV
AtZAR1	MVDAVVTVFLEKTLNILEEKG
AT3G50950.2	MVDAVVTVFLEKTLNILEEKG
HORVU7Hr1G122430.1	MADAIVGPLLSKLQGVAVTEA
Solyc04g015210	MATKAVSFLVDSLSQLLSENV
Bv2_034690_iser.t1	MADSIITNLVQLLSTFALDEY
Solyc02g070750	MAEAAVSYVAERLIDLLQKKI
Solyc04g007050	MADVVMNLLVESLFQVISDKI
Solyc04g008150	MAVTATVSLLVENLSHLISYNW
HORVU2Hr1G108000.2	MADALIGPLVGRLQELALSQA
Solyc09g018220	MLLTSVINKSVEIAGNLLIQEG
Solyc03g005660	MAETTLEFALSSLTQQLVDNM
Os08g09110.1	MTEGVVKFAVDKLESMAAQEL
Solyc09g092290	MVLSAVISKATEAAGNLLIEKW
Solyc09g092310	MLLTAVINKSVEIAANLLVQEG
Bv4_090940_iuzt.t1	MADIAVGLAIQLLKSLIEEAY
Os08g19694.1	MAKAVVLPLVSKLQEVALSEG
Solyc09g092280	MVLSAVISKATEAAGNLLVEKW
Rpivnt1	MLLTAVINKSIEIAGNVLFQEG
Os01g70080.1	MAETAITTVLAKVAELVAWEA
Solyc02g070730	MAEAAVSYVAERYIKQEEDEA
NbS00061479g0004.1	MYDSPLFFLLEILYESLKKEA
Bv3_050600_wnyc.t1	MEATALLRSAGQQLGKWMVEEA
NbS00011331g0023.1	MVTAAVLTTAVIAAVNLLVENL
NbS00012994g0001.1	MAEILLTVVIKKAADIAGELI
