## Supplementary files and tables for "An N-terminal motif in NLR immune receptors is functionally conserved across distantly related plant species": Supplementary Table 3.xlsx

### Sheet: HMMER_ITAG3.2
ID	Description	HMM score
Solyc07g039400.2.1	Disease resistance protein (AHRD V3.3 *-*	36.2
Solyc04g009660.2.1	LOW QUALITY:Nbs-lrr resistance protein (A	35.8
Solyc04g009240.2.1	Nbs-lrr resistance protein (AHRD V3.3 ***	35.6
Solyc04g009120.2.1	Nbs-lrr resistance protein (AHRD V3.3 ***	35.1
Solyc04g009290.1.1	Nbs-lrr resistance protein (AHRD V3.3 ***	35
Solyc04g009130.3.1	Nbs-lrr resistance protein (AHRD V3.3 ***	34.2
Solyc04g025840.2.1	Disease resistance family protein (AHRD V	34.1
Solyc04g026110.3.1	Disease resistance family protein (AHRD V	33.5
Solyc04g007070.3.1	Disease resistance protein (NBS-LRR class	32.6
Solyc04g009135.1.1	R2 late blight resistance protein (AHRD V	32.6
Solyc04g009150.1.1	Nbs-lrr resistance protein (AHRD V3.3 ***	31.8
Solyc04g025820.1.1	Disease resistance protein (AHRD V3.3 *-*	31.7
Solyc07g039420.1.1	Disease resistance protein (NBS-LRR class	31.4
Solyc04g009250.1.1	Nbs-lrr resistance protein (AHRD V3.3 ***	30.9
Solyc04g009110.1.1	Nbs-lrr resistance protein (AHRD V3.3 ***	29.9
Solyc04g007060.3.1	Disease resistance protein (NBS-LRR class	29.1
Solyc04g007030.3.1	Disease resistance protein (AHRD V3.3 ***	28.7
Solyc05g009630.3.1	Disease resistance protein (AHRD V3.3 ***	25.3
Solyc10g047320.2.1	Disease resistance protein (CC-NBS-LRR cl	23.9
Solyc10g008220.3.1	Disease resistance protein (AHRD V3.3 ***	22.6
Solyc02g084890.2.1	NBS-LRR disease resistance protein NBS50	22.3
Solyc01g090430.3.1	NRC1	19
Solyc04g015210.3.1	Disease resistance protein (AHRD V3.3 ***	16.5
Solyc09g092300.3.1	Ph-3 resistance protein (AHRD V3.3 *-* A0	16.2
Solyc09g090620.1.1	Disease resistance family protein (AHRD V	16.1
Solyc09g005290.1.1	LOW QUALITY:Nbs-lrr resistance protein, p	15.9
Solyc04g007050.3.1	Disease resistance protein (AHRD V3.3 ***	15.5
Solyc02g070730.1.1	LOW QUALITY:NBS-LRR resistance protein (A	15.3
Solyc03g005660.3.1	Disease resistance protein (AHRD V3.3 ***	14.5
Solyc09g092310.1.1	Ph-3 resistance protein (AHRD V3.3 *** A0	14.3
Solyc09g092290.1.1	Ph-3 resistance protein (AHRD V3.3 *** A0	13.7
Solyc04g008150.2.1	Disease resistance protein (AHRD V3.3 ***	13.4
Solyc09g092280.1.1	Ph-3 resistance protein (AHRD V3.3 *** A0	13.1
Solyc03g005670.3.1	Disease resistance protein (CC-NBS-LRR cl	10.1
Solyc01g086810.2.1	NBS-LRR disease resistance protein (AHRD	10
Solyc03g119270.1.1	AP-3 complex subunit delta (AHRD V3.3 ***	9.7
Solyc12g008590.2.1	Profilin (AHRD V3.3 *** A0A0V0HAW8_SOLCH)	9.5
Solyc08g076000.3.1	NBS-LRR resistance protein (AHRD V3.3 ***	9.2
Solyc06g066410.3.1	Profilin (AHRD V3.3 *** K4C7R7_SOLLC)	9
Solyc06g069820.3.1	DUF674 family protein (AHRD V3.3 *** A0A0	8.8
Solyc07g007970.3.1	keratin-associated protein, putative (DUF	8.7
Solyc08g065250.3.1	Kinase family protein (AHRD V3.3 *** B9HD	8.6
Solyc04g008730.3.1	Alpha-galactosidase (AHRD V3.3 *** K4BP29	8.3
Solyc12g044630.2.1	Profilin (AHRD V3.3 *** M1CJS2_SOLTU)	8.2
Solyc08g063080.3.1	UDP-sulfoquinovose synthase (AHRD V3.3 **	8.2
Solyc05g013500.3.1	Glycosyltransferase (AHRD V3.3 *** A0A0R0	8.1
Solyc01g099770.3.1	meloidogyne-induced giant cell protein DB	8.1
Solyc12g014065.1.1	peroxisomal ABC transporter 1 (AHRD V3.3	7.9
Solyc01g091900.3.1	Peroxisome biogenesis 16-like protein (AH	7.8
Solyc01g097460.3.1	Ribose 5-phosphate isomerase-related fami	9

### Sheet: HMMER_Araport11
ID	Description	HMM score
AT1G53350.1	| Disease resistance protein (CC-NBS-LRR class)	33
AT1G58807.2	| Disease resistance protein (CC-NBS-LRR class)	32
AT1G59124.1	| Disease resistance protein (CC-NBS-LRR class)	32
AT1G59780.2	| NB-ARC domain-containing disease resistance pr	32
AT1G59780.1	| NB-ARC domain-containing disease resistance pr	31.9
AT5G43470.1	| Disease resistance protein (CC-NBS-LRR class)	31.9
AT5G43470.2	| Disease resistance protein (CC-NBS-LRR class)	31.9
AT5G43470.3	| Disease resistance protein (CC-NBS-LRR class)	31.9
AT5G43470.4	| Disease resistance protein (CC-NBS-LRR class)	31.9
AT1G58807.1	| Disease resistance protein (CC-NBS-LRR class)	31.5
AT1G59124.2	| Disease resistance protein (CC-NBS-LRR class)	31.5
AT1G58848.1	| Disease resistance protein (CC-NBS-LRR class)	31.1
AT1G58848.2	| Disease resistance protein (CC-NBS-LRR class)	31.1
AT1G59218.1	| Disease resistance protein (CC-NBS-LRR class)	31.1
AT1G59218.2	| Disease resistance protein (CC-NBS-LRR class)	31.1
AT1G59218.3	| Disease resistance protein (CC-NBS-LRR class)	31.1
AT1G58390.1	| Disease resistance protein (CC-NBS-LRR class)	30.2
AT1G58390.2	| Disease resistance protein (CC-NBS-LRR class)	30.2
AT1G58400.1	| Disease resistance protein (CC-NBS-LRR class)	30.1
AT1G58400.2	| Disease resistance protein (CC-NBS-LRR class)	30
AT1G58400.3	| Disease resistance protein (CC-NBS-LRR class)	30
AT5G48620.1	| Disease resistance protein (CC-NBS-LRR class)	29
AT5G48620.2	| Disease resistance protein (CC-NBS-LRR class)	29
AT5G48620.3	| Disease resistance protein (CC-NBS-LRR class)	29
AT5G48620.4	| Disease resistance protein (CC-NBS-LRR class)	29
AT5G48620.5	| Disease resistance protein (CC-NBS-LRR class)	29
AT5G48620.6	| Disease resistance protein (CC-NBS-LRR class)	29
AT1G59620.1	| Disease resistance protein (CC-NBS-LRR class)	28.7
AT1G50180.1	| NB-ARC domain-containing disease resistance pr	28.2
AT1G58602.1	| LRR and NB-ARC domains-containing disease resi	27.8
AT1G58602.2	| LRR and NB-ARC domains-containing disease resi	27.8
AT5G35450.1	| Disease resistance protein (CC-NBS-LRR class)	25.3
AT5G35450.2	| Disease resistance protein (CC-NBS-LRR class)	25.3
AT3G46710.1	| NB-ARC domain-containing disease resistance pr	24.2
AT3G46530.1	| NB-ARC domain-containing disease resistance pr	22.3
AT3G46730.1	| NB-ARC domain-containing disease resistance pr	20.6
AT1G58410.3	| Disease resistance protein (CC-NBS-LRR class)	20.5
AT1G58410.1	| Disease resistance protein (CC-NBS-LRR class)	20.4
AT1G58410.2	| Disease resistance protein (CC-NBS-LRR class)	20.4
AT1G58410.4	| Disease resistance protein (CC-NBS-LRR class)	20.4
AT3G50950.1	| HOPZ-ACTIVATED RESISTANCE 1 | Chr3:18936127-18	18.2
AT3G50950.2	| HOPZ-ACTIVATED RESISTANCE 1 | Chr3:18936127-18	18.2
AT4G34930.1	| PLC-like phosphodiesterases superfamily protei	14.4
AT3G07040.1	| NB-ARC domain-containing disease resistance pr	9.8
AT2G19770.1	| profilin 5 | Chr2:8519885-8521119 REVERSE LENG	8.8
AT3G03960.1	| TCP-1/cpn60 chaperonin family protein | Chr3:1	8.8
AT4G29350.1	| profilin 2 | Chr4:14450135-14451119 FORWARD LE	8.5
AT2G19760.1	| profilin 1 | Chr2:8517074-8518067 REVERSE LENG	8.4
AT5G56600.1	| profilin | Chr5:22909882-22910710 REVERSE LENG	8.3
AT1G07200.2	| Double Clp-N motif-containing P-loop nucleosid	8.1
