## Supplementary files and tables for "An N-terminal motif in NLR immune receptors is functionally conserved across distantly related plant species": Supplementary Table 4.xlsx

### Sheet: Score
ID	TribeMCL	HMM score	MADA_start	MADA_end
NbS00024857g0001.1	2	36.1	1	21
Solyc04g009660	2	35.8	1	21
Solyc04g009240	2	35.6	1	21
Solyc04g009290	2	35	1	21
Solyc04g009130	2	34.3	1	21
Solyc04g009120	2	34.1	1	21
R2	2	33.8	1	21
Solyc04g009260	2	33.7	1	21
Solyc04g026110	2	33.5	1	21
AT1G53350.1	2	33	1	20
Solyc04g007070	2	32.7	1	21
AT1G58807.2	2	32	1	21
AT1G59124.1	2	32	1	21
AT1G59780.1	2	31.9	6	26
AT5G43470.1	2	31.9	1	20
AT5G43470.2	2	31.9	1	20
Solyc04g009150	2	31.8	1	21
NbS00013243g0014.1	2	31.6	1	21
NbS00016103g0004.1	2	31.5	1	21
AT1G58807.1	2	31.5	1	21
AT1G58848.1	2	31.1	1	21
AT1G58848.2	2	31.1	1	21
AT1G59218.1	2	31.1	1	21
AT1G59218.2	2	31.1	1	21
Solyc04g009250	2	30.9	1	21
AT1G58390.1	2	30.2	1	21
AT1G58400.1	2	30.1	1	21
Solyc04g009110	2	29.9	1	21
Solyc04g007060	2	29.2	1	21
AT5G48620.1	2	29	1	20
Solyc04g009690	2	28.9	1	21
Solyc04g007030	2	28.8	1	20
AT1G59620.1	2	28.7	1	20
AT1G50180.1	2	28.2	1	20
NbS00002971g0007.1	2	27.9	1	21
AT1G58602.1	2	27.8	1	21
AT1G58602.2	2	27.8	1	21
NbS00004191g0008.1	2	26.1	1	21
AT5G35450.1	2	25.3	1	20
NbS00018282g0019.1	2	24.9	1	21
NbS00026706g0016.1	2	24.8	1	21
Bv7_159070_qhcp.t1	2	24.6	68	88
AT3G46710.1	2	24.2	1	21
NbS00011087g0003.1	2	23.9	6	25
Solyc10g047320	2	23.9	1	21
Bv9_203570_geqf.t1	2	23.3	1	21
Bv3_050300_iyqy.t1	2	22.9	1	20
NbS00030243g0001.1	2	22.8	1	20
Solyc10g008220	2	22.6	1	20
Solyc02g084890	2	22.3	1	20
RPP13	2	22.3	1	21
NbS00031134g0006.1	2	21.5	1	20
NbZAR1	2	21.3	1	20
Bv4_081960_kacj.t1	2	21.1	1	21
Bv3_050340_fspe.t1	2	20.8	1	21
Bv3_050340_fspe.t2	2	20.8	1	21
Bv2_034710_htkr.t1	2	20.7	1	21
AT3G46730.1	2	20.6	1	21
AT1G58410.1	2	20.4	3	19
Os10g10360.1	22	20.1	1	21
Os10g10360.2	22	20.1	1	21
Os10g10360.3	22	20.1	1	21
Bv7_157130_rfjq.t2	2	19.9	1	20
Bv7_157130_rfjq.t1	2	19.9	1	20
Solyc02g070750	2	19.1	1	20
Bv5_105990_mxxc.t1	2	19	1	20
Solyc01g090430	2	19	1	21
AT3G50950.2	2	18.2	1	20
AtZAR1	2	18.2	1	20
NbS00000611g0010.1	2	17.9	3	22
Solyc04g015210	2	16.5	13	32
Solyc09g005290	6	15.9	1	21
Solyc04g007050	2	15.6	1	20
Solyc09g018220	2	15.5	7	25
Solyc02g070730	2	15.3	1	21
Solyc03g005660	2	14.5	1	20
Bv2_034690_iser.t1	2	14.4	1	21
Solyc09g092310	2	14.3	7	25
Bv4_082220_fjik.t1	1	14.3	1	21
HORVU7Hr1G122430.1	2	14.1	1	21
Os03g30910.1	1	13.8	9	27
Solyc09g092290	2	13.7	7	25
Solyc04g008150	2	13.4	13	32
NbS00018488g0004.1	6	13.4	1	21
Bv4_090940_iuzt.t1	2	13.3	1	19
NbS00061479g0004.1	2	13.3	1	21
Os08g09110.1	2	13.3	1	20
Solyc09g092280	2	13.1	7	25
Os11g46210.1	1	12.8	9	27
Os06g30430.1	4	12.6	1	21
Bv3_050600_wnyc.t1	2	12.3	3	22
Os11g39160.1	1	12.1	11	27
Os10g04290.1	1	11.6	16	34
HORVU2Hr1G108000.2	2	11.6	1	19
Os08g19694.1	2	11.3	1	20
Rpivnt1	2	11.3	54	72
Os06g06400.1	1	11.3	9	27
HORVU1Hr1G092920.2	4	11.2	1	17
Os11g39320.1	1	10.9	76	92
Pikp2	1	10.5	9	27
Solyc11g010160	13	10.4	1	17
Os01g36640.1	4	10.3	1	20
Os10g04180.1	1	10.2	10	27
Solyc03g005670	28	10.1	3	20
Solyc01g086810	1	10	12	32
HORVU7Hr1G082670.9	1	10	1	21
RPM1	1	9.8	1	20
Os08g16070.1	4	9.6	1	14
Os01g70080.1	2	9.6	1	21
Os12g31620.1	4	9.6	1	16
Os09g09490.1	4	9.5	1	15
Os11g13430.1	1	9.2	16	32
Solyc08g076000	3	9.2	1	16
NbS00010827g0004.1	6	9.1	1	21
NbS00008754g0022.1	13	9	1	16
Os10g04674.3	4	8.8	1	14
Os10g04674.1	4	8.8	1	14
Os10g04674.2	4	8.8	1	14
HORVU1Hr1G075170.1	22	8.8	1	20
Os06g22460.1	4	8.7	1	21
Os10g07978.1	1	8.6	1	18
Os10g07978.2	1	8.6	1	18
Os10g21400.1	4	8.5	1	14
Os03g46550.1	1	8.4	6	23
Os11g37870.1	1	8.4	4	23
NbS00011331g0023.1	2	8.4	15	27
Os02g30150.1	17	8.2	14	32
Os09g30220.1	4	8.1	1	14
Os11g13410.1	1	8	15	32
Os12g32710.1	17	8	22	35
Os08g28600.1	1	8	8	22
NbS00012994g0001.1	2	8	1	17
HORVU3Hr1G095710.3	1	7.8	1	21
Bv4_082010_odwq.t1	1	7.6	1	21
HORVU5Hr1G085330.3	1	7.6	7	23
Os01g16400.1	1	7.6	10	28
MLA10	1	7.5	5	22
NbS00013187g0003.1	19	7.5	1	17
HORVU3Hr1G096920.6	4	7.4	45	63
Os11g37880.1	1	7.3	4	23
Os01g05620.1	6	7.2	12	24
Os01g33810.1	4	7.2	1	13
Os11g12340.1	4	7.1	6	19
Os11g12340.2	4	7.1	6	19
Os11g12000.1	4	6.9	6	19
Os08g29809.1	1	6.8	9	28
Os11g17014.1	1	6.6	1	21
Solyc08g075640	3	6.6	1	20
NbS00004802g0023.1	13	6.5	559	571
Os08g31780.1	1	6.5	12	28
Os11g12330.1	4	6.4	1	20
Os12g17410.1	1	6.4	1	17
Os11g11950.1	4	6.4	1	20
Os01g23380.1	1	6.4	18	27
Os08g07330.2	1	6.4	5	23
Os01g05600.1	6	6.3	12	24
HORVU3Hr1G001510.3	4	6.3	1	14
HORVU5Hr1G062610.10	1	6.2	41	59
HORVU1Hr1G004060.1	18	6.1	1006	1018
NbS00004613g0014.1	9	6.1	48	59
Os09g11020.1	6	6	158	177
Os11g34920.1	1	6	6	24
HORVU1Hr1G012190.1	1	5.9	5	22
NbS00031132g0007.1	9	5.8	276	290
NbS00004955g0024.1	9	5.6	269	283
HORVU2Hr1G022620.8	22	5.6	1	20
HORVU3Hr1G099740.7	1	5.5	4	23
Os08g07340.1	1	5.5	5	23
HORVU2Hr1G038230.12	4	5.4	104	118
HORVU0Hr1G001780.1	4	5.4	1	14
Os11g37850.1	1	5.4	7	23
Os07g40810.1	1	5.3	9	28
Bv4_089550_fzgy.t1	100	5.2	682	693
HORVU2Hr1G012010.2	1	5.2	4	24
Os11g11810.1	1	5.2	260	274
Os11g37740.1	1	5.1	2	16
NbS00000634g0116.1	7	5.1	84	96
HORVU7Hr1G023750.1	1	5.1	6	23
HORVU7Hr1G023730.1	1	5.1	6	23
Os11g37780.1	1	5	11	23
Os08g05440.1	1	5	5	23
Os11g43420.1	1	4.9	11	28
Os02g17304.1	1	4.9	12	28
Os02g09790.1	4	4.9	1	13
Os02g19750.1	1	4.8	514	530
Os08g07940.1	1	4.8	12	28
HORVU1Hr1G002640.3	4	4.8	3	16
HORVU6Hr1G075320.1	1	4.8	45	64
Os10g04060.1	3	4.7	9	23
HORVU7Hr1G008210.5	4	4.6	1	14
Os12g10340.1	17	4.6	17	30
Solyc12g094660	92	4.6	8	22
Bv6_141050_tjei.t1	3	4.6	1	9
HORVU6Hr1G002150.4	1	4.6	6	25
NbS00002061g0001.1	3	4.5	14	24
HORVU1Hr1G005470.2	1	4.4	12	27
Os11g12040.1	4	4.4	1	20
Os12g10460.1	17	4.3	17	29
Os11g37860.1	1	4.3	11	23
Os11g27440.1	1	4.2	4	20
HORVU3Hr1G099360.6	1	4.1	37	53
Os07g08890.1	4	4.1	1	20
HORVU5Hr1G123480.1	1	4.1	14	27
HORVU7Hr1G008170.3	4	4	6	19
Os12g33160.1	1	3.9	4	20
Os06g06850.1	1	3.9	9	28
Os08g07380.1	1	3.9	527	541
Solyc02g030290	3	3.9	10	17
Os12g36720.1	1	3.8	4	20
HORVU6Hr1G090470.10	1	3.8	10	26
HORVU7Hr1G115950.11	1	3.8	70	85
HORVU5Hr1G115270.2	17	3.8	159	175
HORVU1Hr1G001630.1	4	3.8	1	10
Os11g11990.1	4	3.8	1	19
NbS00032132g0014.1	9	3.7	NA	NA
Os01g33684.1	14	3.7	1	17
Os01g33684.2	14	3.7	1	17
Os01g33684.3	14	3.7	1	17
HORVU5Hr1G074600.1	17	3.7	13	29
Os12g37740.1	1	3.6	NA	NA
Os12g36690.1	1	3.5	4	20
Solyc05g007630	9	3.5	941	951
Os08g05800.1	4	3.4	1	17
Os10g04110.1	1	3.4	NA	NA
Solyc04g008120	7	3.4	NA	NA
HORVU7Hr1G101110.10	4	3.4	1	15
Sr33	1	3.4	5	20
Os12g10180.1	17	3.3	24	40
Os10g04120.1	3	3.2	NA	NA
Os08g16120.1	4	3.2	46	58
Os08g16120.2	4	3.2	46	58
HORVU5Hr1G068380.3	1	3.2	5	23
HORVU3Hr1G013250.10	6	3.2	6	24
HORVU7Hr1G023770.19	1	3.2	5	20
HORVU2Hr1G006480.6	1	3.1	84	94
Os12g37760.1	1	3.1	7	24
Os12g17490.1	1	3.1	NA	NA
Os04g02860.1	4	3.1	63	68
Sr50	1	3.1	NA	NA
HORVU5Hr1G022730.24	1	3.1	NA	NA
Solyc10g085460	3	3.1	NA	NA
NbS00002626g0018.1	28	3.1	1	18
Os08g19980.1	70	3.1	NA	NA
Os08g31800.1	1	3.1	NA	NA
HORVU3Hr1G001570.1	4	3	1	14
NbS00033032g0022.1	7	3	NA	NA
Os07g33740.1	16	2.9	NA	NA
Solyc05g007610	9	2.8	NA	NA
HORVU2Hr1G033910.1	1	2.8	NA	NA
HORVU1Hr1G094320.1	1	2.8	9	28
NbS00040944g0001.1	28	2.8	3	17
Os11g39730.1	1	2.8	365	379
Bv3_063940_ngjt.t1	23	2.8	NA	NA
Bv3_064590_ezro.t1	52	2.8	149	159
Os06g17880.1	1	2.8	NA	NA

### Sheet: Histgram
1	21	100
1	21	100
1	21	100
1	21	100
1	21	100
1	21	100
1	21	100
1	21	100			0.78
1	21	100			0.34
1	20	95.2381
1	21	100			1	2	3	4	5	6	7	8	9	10	11	12	13	14	15	16-100	101-500	>1000
1	21	100		HMM score < 10 (MADA-like)	44	1	2	8	8	10	3	2	5	3	3	6	1	3	2	17	13	1	132
1	21	100		HMM score > 10 (MADA)	83		4			2	4		4	1	1	1	2			4			106
1	20	95.2381
1	20	95.2381
1	21	100
1	21	100
1	21	100
1	21	100
1	21	100
1	21	100
1	21	100
1	21	100
1	21	100
1	21	100
1	21	100
1	21	100
1	21	100
1	20	95.2381
1	21	100
1	20	95.2381
1	20	95.2381
1	20	95.2381
1	21	100
1	21	100
1	21	100
1	21	100
1	20	95.2381
1	21	100
1	21	100
1	21	100
1	21	100
1	21	100
1	20	95.2381
1	20	95.2381
1	20	95.2381
1	20	95.2381
1	21	100
1	20	95.2381
1	20	95.2381
1	21	100
1	21	100
1	21	100
1	21	100
1	21	100
1	21	100
1	21	100
1	21	100
1	20	95.2381
1	20	95.2381
1	20	95.2381
1	20	95.2381
1	21	100
1	20	95.2381
1	20	95.2381
1	21	100
1	20	95.2381
1	21	100
1	20	95.2381
1	21	100
1	21	100
1	21	100
1	21	100
1	19	90.4762
1	21	100
1	20	95.2381
1	21	100
1	19	90.4762
1	20	95.2381
1	17	80.9524
1	17	80.9524
1	20	95.2381
1	21	100	97.8772
3	19	80.9524
3	22	95.2381
3	22	95.2381
3	20	85.7143	89.2857
6	26	100
6	25	95.2381	97.619
7	25	90.4762
7	25	90.4762
7	25	90.4762
7	25	90.4762	90.4762
9	27	90.4762
9	27	90.4762
9	27	90.4762
9	27	90.4762	90.4762
10	27	85.7143	85.7143
11	27	80.9524	80.9524
12	32	100	100
13	32	95.2381
13	32	95.2381	95.2381
16	34	90.4762
54	72	90.4762
68	88	100
76	92	80.9524	90.4762

### Sheet: MADA_sortedTribe
ID	E-value	HMM score	hmm-F	hmm-T	Seq-F	Seq-T	TribeMCL
Bv4_082220_fjik.t1	0.002	14.3	1	21	1	21	1
HORVU7Hr1G082670.9	0.049	10	1	21	1	21	1
Os03g30910.1	0.003	13.8	2	20	9	27	1
Os06g06400.1	0.019	11.3	2	20	9	27	1
Os10g04180.1	0.041	10.2	4	21	10	27	1
Os10g04290.1	0.015	11.6	2	20	16	34	1
Os11g39160.1	0.011	12.1	5	21	11	27	1
Os11g39320.1	0.025	10.9	5	21	76	92	1
Os11g46210.1	0.0061	12.8	3	21	9	27	1
Pikp2	0.033	10.5	3	21	9	27	1
Solyc01g086810	0.047	10	1	21	12	32	1	11
AT1G50180.1	7.5e-08	28.2	1	20	1	20	2
AT1G53350.1	2.2e-09	33	1	20	1	20	2
AT1G58390.1	1.8e-08	30.2	1	21	1	21	2
AT1G58400.1	1.9e-08	30.1	1	21	1	21	2
AT1G58410.1	2.3e-05	20.4	5	21	3	19	2
AT1G58602.1	1e-07	27.8	1	21	1	21	2
AT1G58602.2	1e-07	27.8	1	21	1	21	2
AT1G58807.1	6.9e-09	31.5	1	21	1	21	2
AT1G58807.2	4.4e-09	32	1	21	1	21	2
AT1G58848.1	8.9e-09	31.1	1	21	1	21	2
AT1G58848.2	8.9e-09	31.1	1	21	1	21	2
AT1G59124.1	4.4e-09	32	1	21	1	21	2
AT1G59218.1	8.9e-09	31.1	1	21	1	21	2
AT1G59218.2	8.9e-09	31.1	1	21	1	21	2
AT1G59620.1	5.3e-08	28.7	1	20	1	20	2
AT1G59780.1	4.9e-09	31.9	1	21	6	26	2
AT3G46710.1	1.4e-06	24.2	1	21	1	21	2
AT3G46730.1	2e-05	20.6	1	21	1	21	2
AT3G50950.2	0.00012	18.2	1	20	1	20	2
AT5G35450.1	6.3e-07	25.3	1	20	1	20	2
AT5G43470.1	5e-09	31.9	1	20	1	20	2
AT5G43470.2	5e-09	31.9	1	20	1	20	2
AT5G48620.1	4.3e-08	29	1	20	1	20	2
AtZAR1	0.00012	18.2	1	20	1	20	2
Bv2_034690_iser.t1	0.0019	14.4	1	21	1	21	2
Bv2_034710_htkr.t1	1.9e-05	20.7	1	21	1	21	2
Bv3_050300_iyqy.t1	3.7e-06	22.9	1	20	1	20	2
Bv3_050340_fspe.t1	1.7e-05	20.8	1	21	1	21	2
Bv3_050340_fspe.t2	1.7e-05	20.8	1	21	1	21	2
Bv3_050600_wnyc.t1	0.0089	12.3	2	21	3	22	2
Bv4_081960_kacj.t1	1.4e-05	21.1	1	21	1	21	2
Bv4_090940_iuzt.t1	0.0042	13.3	1	19	1	19	2
Bv5_105990_mxxc.t1	6.6e-05	19	1	20	1	20	2
Bv7_157130_rfjq.t1	3.2e-05	19.9	1	20	1	20	2
Bv7_157130_rfjq.t2	3.2e-05	19.9	1	20	1	20	2
Bv7_159070_qhcp.t1	1e-06	24.6	1	21	68	88	2
Bv9_203570_geqf.t1	2.9e-06	23.3	1	21	1	21	2
HORVU2Hr1G108000.2	0.015	11.6	1	19	1	19	2
HORVU7Hr1G122430.1	0.0023	14.1	1	21	1	21	2
NbS00000611g0010.1	0.00014	17.9	2	21	3	22	2
NbS00002971g0007.1	9.5e-08	27.9	1	21	1	21	2
NbS00004191g0008.1	3.4e-07	26.1	1	21	1	21	2
NbS00011087g0003.1	1.8e-06	23.9	2	21	6	25	2
NbS00013243g0014.1	6.1e-09	31.6	1	21	1	21	2
NbS00016103g0004.1	6.5e-09	31.5	1	21	1	21	2
NbS00018282g0019.1	8.6e-07	24.9	1	21	1	21	2
NbS00024857g0001.1	2.2e-10	36.1	1	21	1	21	2
NbS00026706g0016.1	9.4e-07	24.8	1	21	1	21	2
NbS00030243g0001.1	4e-06	22.8	1	20	1	20	2
NbS00031134g0006.1	1e-05	21.5	1	20	1	20	2
NbS00061479g0004.1	0.0043	13.3	1	21	1	21	2
NbZAR1	1.2e-05	21.3	1	20	1	20	2
Os08g09110.1	0.0043	13.3	1	20	1	20	2
Os08g19694.1	0.018	11.3	1	20	1	20	2
R2	1.3e-09	33.8	1	21	1	21	2
Rpivnt1	0.018	11.3	3	21	54	72	2
RPP13	5.6e-06	22.3	1	21	1	21	2
Solyc01g090430	6.7e-05	19	1	21	1	21	2
Solyc02g070730	0.001	15.3	1	21	1	21	2
Solyc02g070750	5.9e-05	19.1	1	20	1	20	2
Solyc02g084890	5.5e-06	22.3	1	20	1	20	2
Solyc03g005660	0.0018	14.5	1	20	1	20	2
Solyc04g007030	5e-08	28.8	1	20	1	20	2
Solyc04g007050	0.00081	15.6	1	20	1	20	2
Solyc04g007060	3.7e-08	29.2	1	21	1	21	2
Solyc04g007070	2.8e-09	32.7	1	21	1	21	2
Solyc04g008150	0.004	13.4	2	21	13	32	2
Solyc04g009110	2.1e-08	29.9	1	21	1	21	2
Solyc04g009120	9.9e-10	34.1	1	21	1	21	2
Solyc04g009130	8.3e-10	34.3	1	21	1	21	2
Solyc04g009150	5.3e-09	31.8	1	21	1	21	2
Solyc04g009240	3.3e-10	35.6	1	21	1	21	2
Solyc04g009250	1e-08	30.9	1	21	1	21	2
Solyc04g009260	1.3e-09	33.7	1	21	1	21	2
Solyc04g009290	5.2e-10	35	1	21	1	21	2
Solyc04g009660	2.8e-10	35.8	1	21	1	21	2
Solyc04g009690	4.4e-08	28.9	1	21	1	21	2
Solyc04g015210	0.00042	16.5	2	21	13	32	2
Solyc04g026110	1.6e-09	33.5	1	21	1	21	2
Solyc09g018220	0.00084	15.5	3	21	7	25	2
Solyc09g092280	0.0051	13.1	3	21	7	25	2
Solyc09g092290	0.0032	13.7	3	21	7	25	2
Solyc09g092310	0.002	14.3	3	21	7	25	2
Solyc10g008220	4.7e-06	22.6	1	20	1	20	2
Solyc10g047320	1.8e-06	23.9	1	21	1	21	2	85
Os06g30430.1	0.0072	12.6	1	21	1	21	4
HORVU1Hr1G092920.2	0.02	11.2	1	17	1	17	4
Os01g36640.1	0.039	10.3	1	20	1	20	4	3
Solyc09g005290	0.00063	15.9	1	21	1	21	6
NbS00018488g0004.1	0.004	13.4	1	21	1	21	6	2
Solyc11g010160	0.037	10.4	1	17	1	17	13	1
Os10g10360.1	2.8e-05	20.1	1	21	1	21	22
Os10g10360.2	2.8e-05	20.1	1	21	1	21	22
Os10g10360.3	2.8e-05	20.1	1	21	1	21	22	3
Solyc03g005670	0.044	10.1	3	20	3	20	28	1

### Sheet: MADA-like_sortedTribe
ID	E-value	HMM score	hmm-F	hmm-T	Seq-F	Seq-T	TribeMCL
RPM1	0.057	9.8	1	20	1	20	1
Os11g13430.1	0.089	9.2	5	21	16	32	1
Os10g07978.1	0.14	8.6	1	18	1	18	1
Os10g07978.2	0.14	8.6	1	18	1	18	1
Os03g46550.1	0.15	8.4	4	21	6	23	1
Os11g37870.1	0.16	8.4	2	21	4	23	1
Os11g13410.1	0.2	8	4	21	15	32	1
Os08g28600.1	0.21	8	7	21	8	22	1
HORVU3Hr1G095710.3	0.25	7.8	1	21	1	21	1
Bv4_082010_odwq.t1	0.28	7.6	1	21	1	21	1
HORVU5Hr1G085330.3	0.29	7.6	5	21	7	23	1
Os01g16400.1	0.29	7.6	3	21	10	28	1
MLA10	0.3	7.5	3	20	5	22	1
Os11g37880.1	0.36	7.3	2	21	4	23	1
Os08g29809.1	0.5	6.8	2	21	9	28	1
Os11g17014.1	0.6	6.6	1	21	1	21	1
Os08g31780.1	0.66	6.5	1	21	12	28	1
Os12g17410.1	0.67	6.4	1	17	1	17	1
Os01g23380.1	0.69	6.4	12	21	18	27	1
Os08g07330.2	0.7	6.4	3	21	5	23	1
HORVU5Hr1G062610.10	0.81	6.2	3	21	41	59	1
Os11g34920.1	0.91	6	3	21	6	24	1
HORVU1Hr1G012190.1	1	5.9	3	20	5	22	1
HORVU3Hr1G099740.7	1.4	5.5	2	21	4	23	1
Os08g07340.1	1.4	5.5	3	21	5	23	1
Os11g37850.1	1.5	5.4	5	21	7	23	1
Os07g40810.1	1.5	5.3	2	21	9	28	1
HORVU2Hr1G012010.2	1.7	5.2	1	21	4	24	1
Os11g11810.1	1.7	5.2	4	18	260	274	1
Os11g37740.1	1.8	5.1	7	21	2	16	1
HORVU7Hr1G023750.1	1.8	5.1	4	21	6	23	1
HORVU7Hr1G023730.1	1.8	5.1	4	21	6	23	1
Os11g37780.1	1.9	5	9	21	11	23	1
Os08g05440.1	1.9	5	3	21	5	23	1
Os11g43420.1	2	4.9	4	21	11	28	1
Os02g17304.1	2.1	4.9	5	21	12	28	1
Os02g19750.1	2.1	4.8	1	17	514	530	1
Os08g07940.1	2.2	4.8	5	21	12	28	1
HORVU6Hr1G075320.1	2.3	4.8	2	21	45	64	1
HORVU6Hr1G002150.4	2.7	4.6	2	21	6	25	1
HORVU1Hr1G005470.2	3	4.4	6	21	12	27	1
Os11g37860.1	3.3	4.3	9	21	11	23	1
Os11g27440.1	3.4	4.2	2	18	4	20	1
HORVU3Hr1G099360.6	3.7	4.1	5	21	37	53	1
HORVU5Hr1G123480.1	3.8	4.1	8	21	14	27	1
Os12g33160.1	4.2	3.9	2	18	4	20	1
Os06g06850.1	4.3	3.9	2	21	9	28	1
Os08g07380.1	4.4	3.9	7	21	527	541	1
Os12g36720.1	4.6	3.8	2	18	4	20	1
HORVU6Hr1G090470.10	4.6	3.8	5	21	10	26	1
HORVU7Hr1G115950.11	4.6	3.8	5	20	70	85	1
Os12g37740.1	5.4	3.6	NA	NA	NA	NA	1
Os12g36690.1	5.7	3.5	2	18	4	20	1
Os10g04110.1	6.3	3.4	NA	NA	NA	NA	1
Sr33	6.4	3.4	3	18	5	20	1
HORVU5Hr1G068380.3	7.2	3.2	3	21	5	23	1
HORVU7Hr1G023770.19	7.4	3.2	3	18	5	20	1
HORVU2Hr1G006480.6	7.5	3.1	11	21	84	94	1
Os12g37760.1	7.6	3.1	4	21	7	24	1
Os12g17490.1	7.8	3.1	NA	NA	NA	NA	1
Sr50	7.8	3.1	NA	NA	NA	NA	1
HORVU5Hr1G022730.24	7.8	3.1	NA	NA	NA	NA	1
Os08g31800.1	8.2	3.1	NA	NA	NA	NA	1
HORVU2Hr1G033910.1	9.4	2.8	NA	NA	NA	NA	1
HORVU1Hr1G094320.1	9.4	2.8	2	21	9	28	1
Os11g39730.1	9.5	2.8	3	17	365	379	1
Os06g17880.1	9.9	2.8	NA	NA	NA	NA	1	59
Os01g70080.1	0.066	9.6	1	21	1	21	2
NbS00011331g0023.1	0.16	8.4	4	16	15	27	2		In NRC-H
NbS00012994g0001.1	0.21	8	1	17	1	17	2	3
Solyc08g076000	0.09	9.2	1	16	1	16	3
Solyc08g075640	0.61	6.6	1	20	1	20	3
Os10g04060.1	2.3	4.7	5	19	9	23	3
Bv6_141050_tjei.t1	2.6	4.6	1	9	1	9	3
NbS00002061g0001.1	2.8	4.5	11	21	14	24	3
Solyc02g030290	4.4	3.9	6	13	10	17	3
Os10g04120.1	6.9	3.2	NA	NA	NA	NA	3
Solyc10g085460	7.8	3.1	NA	NA	NA	NA	3	6
Os08g16070.1	0.064	9.6	1	14	1	14	4
Os12g31620.1	0.067	9.6	1	16	1	16	4
Os09g09490.1	0.072	9.5	1	15	1	15	4
Os10g04674.3	0.12	8.8	1	14	1	14	4
Os10g04674.1	0.12	8.8	1	14	1	14	4
Os10g04674.2	0.12	8.8	1	14	1	14	4
Os06g22460.1	0.13	8.7	1	21	1	21	4
Os10g21400.1	0.15	8.5	1	14	1	14	4
Os09g30220.1	0.2	8.1	1	14	1	14	4
HORVU3Hr1G096920.6	0.34	7.4	2	21	45	63	4
Os01g33810.1	0.38	7.2	1	13	1	13	4
Os11g12340.1	0.4	7.1	8	21	6	19	4
Os11g12340.2	0.4	7.1	8	21	6	19	4
Os11g12000.1	0.46	6.9	8	21	6	19	4
Os11g12330.1	0.66	6.4	1	21	1	20	4
Os11g11950.1	0.69	6.4	1	21	1	20	4
HORVU3Hr1G001510.3	0.75	6.3	1	14	1	14	4
HORVU2Hr1G038230.12	1.4	5.4	1	15	104	118	4
HORVU0Hr1G001780.1	1.4	5.4	1	14	1	14	4
Os02g09790.1	2.1	4.9	1	13	1	13	4
HORVU1Hr1G002640.3	2.2	4.8	1	14	3	16	4
HORVU7Hr1G008210.5	2.5	4.6	1	14	1	14	4
Os11g12040.1	3	4.4	1	21	1	20	4
Os07g08890.1	3.7	4.1	1	20	1	20	4
HORVU7Hr1G008170.3	3.9	4	1	14	6	19	4
HORVU1Hr1G001630.1	4.7	3.8	1	10	1	10	4
Os11g11990.1	4.8	3.8	1	20	1	19	4
Os08g05800.1	6.2	3.4	1	17	1	17	4
HORVU7Hr1G101110.10	6.4	3.4	1	15	1	15	4
Os08g16120.1	7.1	3.2	1	13	46	58	4
Os08g16120.2	7.1	3.2	1	13	46	58	4
Os04g02860.1	7.8	3.1	1	6	63	68	4
HORVU3Hr1G001570.1	8.4	3	1	14	1	14	4	33
NbS00010827g0004.1	0.095	9.1	1	21	1	21	6
Os01g05620.1	0.37	7.2	9	21	12	24	6
Os01g05600.1	0.75	6.3	9	21	12	24	6
Os09g11020.1	0.9	6	2	21	158	177	6
HORVU3Hr1G013250.10	7.3	3.2	3	21	6	24	6	5
NbS00000634g0116.1	1.8	5.1	3	15	84	96	7
Solyc04g008120	6.4	3.4	NA	NA	NA	NA	7
NbS00033032g0022.1	8.5	3	NA	NA	NA	NA	7	1	In NRC-S
NbS00004613g0014.1	0.85	6.1	7	18	48	59	9		In NRC-S
NbS00031132g0007.1	1	5.8	4	18	276	290	9		In NRC-S
NbS00004955g0024.1	1.2	5.6	3	17	269	283	9		In NRC-S
NbS00032132g0014.1	4.9	3.7	NA	NA	NA	NA	9		In NRC-S
Solyc05g007630	5.7	3.5	6	16	941	951	9		In NRC-S
Solyc05g007610	9.3	2.8	NA	NA	NA	NA	9	4	In NRC-S
NbS00008754g0022.1	0.1	9	1	16	1	16	13
NbS00004802g0023.1	0.64	6.5	1	13	559	571	13	2
Os01g33684.1	5	3.7	1	17	1	17	14
Os01g33684.2	5	3.7	1	17	1	17	14
Os01g33684.3	5	3.7	1	17	1	17	14	3
Os07g33740.1	8.9	2.9	NA	NA	NA	NA	16
Os02g30150.1	0.18	8.2	2	20	14	32	17
Os12g32710.1	0.21	8	2	15	22	35	17
Os12g10340.1	2.5	4.6	1	18	17	30	17
Os12g10460.1	3.2	4.3	5	17	17	29	17
HORVU5Hr1G115270.2	4.6	3.8	1	17	159	175	17
HORVU5Hr1G074600.1	5.1	3.7	1	17	13	29	17
Os12g10180.1	6.8	3.3	2	18	24	40	17	7
HORVU1Hr1G004060.1	0.83	6.1	9	21	1006	1018	18	1
NbS00013187g0003.1	0.31	7.5	1	17	1	17	19	1	In NRC-S
HORVU1Hr1G075170.1	0.12	8.8	1	20	1	20	22
HORVU2Hr1G022620.8	1.3	5.6	1	20	1	20	22	2
Bv3_063940_ngjt.t1	9.8	2.8	NA	NA	NA	NA	23
NbS00002626g0018.1	7.9	3.1	1	18	1	18	28
NbS00040944g0001.1	9.4	2.8	3	17	3	17	28	2
Bv3_064590_ezro.t1	9.9	2.8	9	19	149	159	52	1
Os08g19980.1	8	3.1	NA	NA	NA	NA	70
Solyc12g094660	2.5	4.6	7	21	8	22	92	1
Bv4_089550_fzgy.t1	1.6	5.2	10	21	682	693	100	1

### Sheet: Sorted ID
AT1G50180.1	label	#ca170f
AT1G53350.1	label	#ca170f
AT1G58390.1	label	#ca170f
AT1G58400.1	label	#ca170f
AT1G58410.1	label	#ca170f
AT1G58602.1	label	#ca170f
AT1G58602.2	label	#ca170f
AT1G58807.1	label	#ca170f
AT1G58807.2	label	#ca170f
AT1G58848.1	label	#ca170f
AT1G58848.2	label	#ca170f
AT1G59124.1	label	#ca170f
AT1G59218.1	label	#ca170f
AT1G59218.2	label	#ca170f
AT1G59620.1	label	#ca170f
AT1G59780.1	label	#ca170f
AT3G46710.1	label	#ca170f
AT3G46730.1	label	#ca170f
AT3G50950.2	label	#ca170f
AT5G35450.1	label	#ca170f
AT5G43470.1	label	#ca170f
AT5G43470.2	label	#ca170f
AT5G48620.1	label	#ca170f
AtZAR1	label	#ca170f
Bv2_034690_iser.t1	label	#ca170f
Bv2_034710_htkr.t1	label	#ca170f
Bv3_050300_iyqy.t1	label	#ca170f
Bv3_050340_fspe.t1	label	#ca170f
Bv3_050340_fspe.t2	label	#ca170f
Bv3_050600_wnyc.t1	label	#ca170f
Bv4_081960_kacj.t1	label	#ca170f
Bv4_082220_fjik.t1	label	#ca170f
Bv4_090940_iuzt.t1	label	#ca170f
Bv5_105990_mxxc.t1	label	#ca170f
Bv7_157130_rfjq.t1	label	#ca170f
Bv7_157130_rfjq.t2	label	#ca170f
Bv7_159070_qhcp.t1	label	#ca170f
Bv9_203570_geqf.t1	label	#ca170f
HORVU1Hr1G092920.2	label	#ca170f
HORVU2Hr1G108000.2	label	#ca170f
HORVU7Hr1G082670.9	label	#ca170f
HORVU7Hr1G122430.1	label	#ca170f
NbS00000611g0010.1	label	#ca170f
NbS00002971g0007.1	label	#ca170f
NbS00004191g0008.1	label	#ca170f
NbS00011087g0003.1	label	#ca170f
NbS00013243g0014.1	label	#ca170f
NbS00016103g0004.1	label	#ca170f
NbS00018282g0019.1	label	#ca170f
NbS00018488g0004.1	label	#ca170f
NbS00024857g0001.1	label	#ca170f
NbS00026706g0016.1	label	#ca170f
NbS00030243g0001.1	label	#ca170f
NbS00031134g0006.1	label	#ca170f
NbS00061479g0004.1	label	#ca170f
NbZAR1	label	#ca170f
Os01g36640.1	label	#ca170f
Os03g30910.1	label	#ca170f
Os06g06400.1	label	#ca170f
Os06g30430.1	label	#ca170f
Os08g09110.1	label	#ca170f
Os08g19694.1	label	#ca170f
Os10g04180.1	label	#ca170f
Os10g04290.1	label	#ca170f
Os10g10360.1	label	#ca170f
Os10g10360.2	label	#ca170f
Os10g10360.3	label	#ca170f
Os11g39160.1	label	#ca170f
Os11g39320.1	label	#ca170f
Os11g46210.1	label	#ca170f
Pikp2	label	#ca170f
R2	label	#ca170f
Rpivnt1	label	#ca170f
RPP13	label	#ca170f
Solyc01g086810	label	#ca170f
Solyc01g090430	label	#ca170f
Solyc02g070730	label	#ca170f
Solyc02g070750	label	#ca170f
Solyc02g084890	label	#ca170f
Solyc03g005660	label	#ca170f
Solyc03g005670	label	#ca170f
Solyc04g007030	label	#ca170f
Solyc04g007050	label	#ca170f
Solyc04g007060	label	#ca170f
Solyc04g007070	label	#ca170f
Solyc04g008150	label	#ca170f
Solyc04g009110	label	#ca170f
Solyc04g009120	label	#ca170f
Solyc04g009130	label	#ca170f
Solyc04g009150	label	#ca170f
Solyc04g009240	label	#ca170f
Solyc04g009250	label	#ca170f
Solyc04g009260	label	#ca170f
Solyc04g009290	label	#ca170f
Solyc04g009660	label	#ca170f
Solyc04g009690	label	#ca170f
Solyc04g015210	label	#ca170f
Solyc04g026110	label	#ca170f
Solyc09g005290	label	#ca170f
Solyc09g018220	label	#ca170f
Solyc09g092280	label	#ca170f
Solyc09g092290	label	#ca170f
Solyc09g092310	label	#ca170f
Solyc10g008220	label	#ca170f
Solyc10g047320	label	#ca170f
Solyc11g010160	label	#ca170f
	label	#ca170f
	label	#ca170f
	label	#ca170f
	label	#ca170f
	label	#ca170f
	label	#ca170f
	label	#ca170f
	label	#ca170f
	label	#ca170f
	label	#ca170f
	label	#ca170f
	label	#ca170f
	label	#ca170f
	label	#ca170f
	label	#ca170f
	label	#ca170f
	label	#ca170f
	label	#ca170f
	label	#ca170f
	label	#ca170f
	label	#ca170f
	label	#ca170f
	label	#ca170f
	label	#ca170f
	label	#ca170f
	label	#ca170f
	label	#ca170f
	label	#ca170f
	label	#ca170f
	label	#ca170f
	label	#ca170f

### Sheet: MADA_sortedID
ID	E-value	HMM score	hmm-F	hmm-T	Seq-F	Seq-T	TribeMCL
AT1G50180.1	7.5e-08	28.2	1	20	1	20	2
AT1G53350.1	2.2e-09	33	1	20	1	20	2
AT1G58390.1	1.8e-08	30.2	1	21	1	21	2
AT1G58400.1	1.9e-08	30.1	1	21	1	21	2
AT1G58410.1	2.3e-05	20.4	5	21	3	19	2
AT1G58602.1	1e-07	27.8	1	21	1	21	2
AT1G58602.2	1e-07	27.8	1	21	1	21	2
AT1G58807.1	6.9e-09	31.5	1	21	1	21	2
AT1G58807.2	4.4e-09	32	1	21	1	21	2
AT1G58848.1	8.9e-09	31.1	1	21	1	21	2
AT1G58848.2	8.9e-09	31.1	1	21	1	21	2
AT1G59124.1	4.4e-09	32	1	21	1	21	2
AT1G59218.1	8.9e-09	31.1	1	21	1	21	2
AT1G59218.2	8.9e-09	31.1	1	21	1	21	2
AT1G59620.1	5.3e-08	28.7	1	20	1	20	2
AT1G59780.1	4.9e-09	31.9	1	21	6	26	2
AT3G46710.1	1.4e-06	24.2	1	21	1	21	2
AT3G46730.1	2e-05	20.6	1	21	1	21	2
AT3G50950.2	0.00012	18.2	1	20	1	20	2
AT5G35450.1	6.3e-07	25.3	1	20	1	20	2
AT5G43470.1	5e-09	31.9	1	20	1	20	2
AT5G43470.2	5e-09	31.9	1	20	1	20	2
AT5G48620.1	4.3e-08	29	1	20	1	20	2
AtZAR1	0.00012	18.2	1	20	1	20	2
Bv2_034690_iser.t1	0.0019	14.4	1	21	1	21	2
Bv2_034710_htkr.t1	1.9e-05	20.7	1	21	1	21	2
Bv3_050300_iyqy.t1	3.7e-06	22.9	1	20	1	20	2
Bv3_050340_fspe.t1	1.7e-05	20.8	1	21	1	21	2
Bv3_050340_fspe.t2	1.7e-05	20.8	1	21	1	21	2
Bv3_050600_wnyc.t1	0.0089	12.3	2	21	3	22	2
Bv4_081960_kacj.t1	1.4e-05	21.1	1	21	1	21	2
Bv4_082220_fjik.t1	0.002	14.3	1	21	1	21	1
Bv4_090940_iuzt.t1	0.0042	13.3	1	19	1	19	2
Bv5_105990_mxxc.t1	6.6e-05	19	1	20	1	20	2
Bv7_157130_rfjq.t1	3.2e-05	19.9	1	20	1	20	2
Bv7_157130_rfjq.t2	3.2e-05	19.9	1	20	1	20	2
Bv7_159070_qhcp.t1	1e-06	24.6	1	21	68	88	2
Bv9_203570_geqf.t1	2.9e-06	23.3	1	21	1	21	2
HORVU1Hr1G092920.2	0.02	11.2	1	17	1	17	4
HORVU2Hr1G108000.2	0.015	11.6	1	19	1	19	2
HORVU7Hr1G082670.9	0.049	10	1	21	1	21	1
HORVU7Hr1G122430.1	0.0023	14.1	1	21	1	21	2
NbS00000611g0010.1	0.00014	17.9	2	21	3	22	2
NbS00002971g0007.1	9.5e-08	27.9	1	21	1	21	2
NbS00004191g0008.1	3.4e-07	26.1	1	21	1	21	2
NbS00011087g0003.1	1.8e-06	23.9	2	21	6	25	2
NbS00013243g0014.1	6.1e-09	31.6	1	21	1	21	2
NbS00016103g0004.1	6.5e-09	31.5	1	21	1	21	2
NbS00018282g0019.1	8.6e-07	24.9	1	21	1	21	2
NbS00018488g0004.1	0.004	13.4	1	21	1	21	6
NbS00024857g0001.1	2.2e-10	36.1	1	21	1	21	2
NbS00026706g0016.1	9.4e-07	24.8	1	21	1	21	2
NbS00030243g0001.1	4e-06	22.8	1	20	1	20	2
NbS00031134g0006.1	1e-05	21.5	1	20	1	20	2
NbS00061479g0004.1	0.0043	13.3	1	21	1	21	2
NbZAR1	1.2e-05	21.3	1	20	1	20	2
Os01g36640.1	0.039	10.3	1	20	1	20	4
Os03g30910.1	0.003	13.8	2	20	9	27	1
Os06g06400.1	0.019	11.3	2	20	9	27	1
Os06g30430.1	0.0072	12.6	1	21	1	21	4
Os08g09110.1	0.0043	13.3	1	20	1	20	2
Os08g19694.1	0.018	11.3	1	20	1	20	2
Os10g04180.1	0.041	10.2	4	21	10	27	1
Os10g04290.1	0.015	11.6	2	20	16	34	1
Os10g10360.1	2.8e-05	20.1	1	21	1	21	22
Os10g10360.2	2.8e-05	20.1	1	21	1	21	22
Os10g10360.3	2.8e-05	20.1	1	21	1	21	22
Os11g39160.1	0.011	12.1	5	21	11	27	1
Os11g39320.1	0.025	10.9	5	21	76	92	1
Os11g46210.1	0.0061	12.8	3	21	9	27	1
Pikp2	0.033	10.5	3	21	9	27	1
R2	1.3e-09	33.8	1	21	1	21	2
Rpivnt1	0.018	11.3	3	21	54	72	2
RPP13	5.6e-06	22.3	1	21	1	21	2
Solyc01g086810	0.047	10	1	21	12	32	1
Solyc01g090430	6.7e-05	19	1	21	1	21	2
Solyc02g070730	0.001	15.3	1	21	1	21	2
Solyc02g070750	5.9e-05	19.1	1	20	1	20	2
Solyc02g084890	5.5e-06	22.3	1	20	1	20	2
Solyc03g005660	0.0018	14.5	1	20	1	20	2
Solyc03g005670	0.044	10.1	3	20	3	20	28
Solyc04g007030	5e-08	28.8	1	20	1	20	2
Solyc04g007050	0.00081	15.6	1	20	1	20	2
Solyc04g007060	3.7e-08	29.2	1	21	1	21	2
Solyc04g007070	2.8e-09	32.7	1	21	1	21	2
Solyc04g008150	0.004	13.4	2	21	13	32	2
Solyc04g009110	2.1e-08	29.9	1	21	1	21	2
Solyc04g009120	9.9e-10	34.1	1	21	1	21	2
Solyc04g009130	8.3e-10	34.3	1	21	1	21	2
Solyc04g009150	5.3e-09	31.8	1	21	1	21	2
Solyc04g009240	3.3e-10	35.6	1	21	1	21	2
Solyc04g009250	1e-08	30.9	1	21	1	21	2
Solyc04g009260	1.3e-09	33.7	1	21	1	21	2
Solyc04g009290	5.2e-10	35	1	21	1	21	2
Solyc04g009660	2.8e-10	35.8	1	21	1	21	2
Solyc04g009690	4.4e-08	28.9	1	21	1	21	2
Solyc04g015210	0.00042	16.5	2	21	13	32	2
Solyc04g026110	1.6e-09	33.5	1	21	1	21	2
Solyc09g005290	0.00063	15.9	1	21	1	21	6
Solyc09g018220	0.00084	15.5	3	21	7	25	2
Solyc09g092280	0.0051	13.1	3	21	7	25	2
Solyc09g092290	0.0032	13.7	3	21	7	25	2
Solyc09g092310	0.002	14.3	3	21	7	25	2
Solyc10g008220	4.7e-06	22.6	1	20	1	20	2
Solyc10g047320	1.8e-06	23.9	1	21	1	21	2
Solyc11g010160	0.037	10.4	1	17	1	17	13

### Sheet: MADA-like_sortedID
ID	E-value	HMM score	hmm-F	hmm-T	Seq-F	Seq-T	TribeMCL
Bv3_063940_ngjt.t1	9.8	2.8	NA	NA	NA	NA	23
Bv3_064590_ezro.t1	9.9	2.8	9	19	149	159	52
Bv4_082010_odwq.t1	0.28	7.6	1	21	1	21	1
Bv4_089550_fzgy.t1	1.6	5.2	10	21	682	693	100
Bv6_141050_tjei.t1	2.6	4.6	1	9	1	9	3
HORVU0Hr1G001780.1	1.4	5.4	1	14	1	14	4
HORVU1Hr1G001630.1	4.7	3.8	1	10	1	10	4
HORVU1Hr1G002640.3	2.2	4.8	1	14	3	16	4
HORVU1Hr1G004060.1	0.83	6.1	9	21	1006	1018	18
HORVU1Hr1G005470.2	3	4.4	6	21	12	27	1
HORVU1Hr1G012190.1	1	5.9	3	20	5	22	1
HORVU1Hr1G075170.1	0.12	8.8	1	20	1	20	22
HORVU1Hr1G094320.1	9.4	2.8	2	21	9	28	1
HORVU2Hr1G006480.6	7.5	3.1	11	21	84	94	1
HORVU2Hr1G012010.2	1.7	5.2	1	21	4	24	1
HORVU2Hr1G022620.8	1.3	5.6	1	20	1	20	22
HORVU2Hr1G033910.1	9.4	2.8	NA	NA	NA	NA	1
HORVU2Hr1G038230.12	1.4	5.4	1	15	104	118	4
HORVU3Hr1G001510.3	0.75	6.3	1	14	1	14	4
HORVU3Hr1G001570.1	8.4	3	1	14	1	14	4
HORVU3Hr1G013250.10	7.3	3.2	3	21	6	24	6
HORVU3Hr1G095710.3	0.25	7.8	1	21	1	21	1
HORVU3Hr1G096920.6	0.34	7.4	2	21	45	63	4
HORVU3Hr1G099360.6	3.7	4.1	5	21	37	53	1
HORVU3Hr1G099740.7	1.4	5.5	2	21	4	23	1
HORVU5Hr1G022730.24	7.8	3.1	NA	NA	NA	NA	1
HORVU5Hr1G062610.10	0.81	6.2	3	21	41	59	1
HORVU5Hr1G068380.3	7.2	3.2	3	21	5	23	1
HORVU5Hr1G074600.1	5.1	3.7	1	17	13	29	17
HORVU5Hr1G085330.3	0.29	7.6	5	21	7	23	1
HORVU5Hr1G115270.2	4.6	3.8	1	17	159	175	17
HORVU5Hr1G123480.1	3.8	4.1	8	21	14	27	1
HORVU6Hr1G002150.4	2.7	4.6	2	21	6	25	1
HORVU6Hr1G075320.1	2.3	4.8	2	21	45	64	1
HORVU6Hr1G090470.10	4.6	3.8	5	21	10	26	1
HORVU7Hr1G008170.3	3.9	4	1	14	6	19	4
HORVU7Hr1G008210.5	2.5	4.6	1	14	1	14	4
HORVU7Hr1G023730.1	1.8	5.1	4	21	6	23	1
HORVU7Hr1G023750.1	1.8	5.1	4	21	6	23	1
HORVU7Hr1G023770.19	7.4	3.2	3	18	5	20	1
HORVU7Hr1G101110.10	6.4	3.4	1	15	1	15	4
HORVU7Hr1G115950.11	4.6	3.8	5	20	70	85	1
MLA10	0.3	7.5	3	20	5	22	1
NbS00000634g0116.1	1.8	5.1	3	15	84	96	7
NbS00002061g0001.1	2.8	4.5	11	21	14	24	3
NbS00002626g0018.1	7.9	3.1	1	18	1	18	28
NbS00004613g0014.1	0.85	6.1	7	18	48	59	9
NbS00004802g0023.1	0.64	6.5	1	13	559	571	13
NbS00004955g0024.1	1.2	5.6	3	17	269	283	9
NbS00008754g0022.1	0.1	9	1	16	1	16	13
NbS00010827g0004.1	0.095	9.1	1	21	1	21	6
NbS00011331g0023.1	0.16	8.4	4	16	15	27	2
NbS00012994g0001.1	0.21	8	1	17	1	17	2
NbS00013187g0003.1	0.31	7.5	1	17	1	17	19
NbS00031132g0007.1	1	5.8	4	18	276	290	9
NbS00032132g0014.1	4.9	3.7	NA	NA	NA	NA	9
NbS00033032g0022.1	8.5	3	NA	NA	NA	NA	7
NbS00040944g0001.1	9.4	2.8	3	17	3	17	28
Os01g05600.1	0.75	6.3	9	21	12	24	6
Os01g05620.1	0.37	7.2	9	21	12	24	6
Os01g16400.1	0.29	7.6	3	21	10	28	1
Os01g23380.1	0.69	6.4	12	21	18	27	1
Os01g33684.1	5	3.7	1	17	1	17	14
Os01g33684.2	5	3.7	1	17	1	17	14
Os01g33684.3	5	3.7	1	17	1	17	14
Os01g33810.1	0.38	7.2	1	13	1	13	4
Os01g70080.1	0.066	9.6	1	21	1	21	2
Os02g09790.1	2.1	4.9	1	13	1	13	4
Os02g17304.1	2.1	4.9	5	21	12	28	1
Os02g19750.1	2.1	4.8	1	17	514	530	1
Os02g30150.1	0.18	8.2	2	20	14	32	17
Os03g46550.1	0.15	8.4	4	21	6	23	1
Os04g02860.1	7.8	3.1	1	6	63	68	4
Os06g06850.1	4.3	3.9	2	21	9	28	1
Os06g17880.1	9.9	2.8	NA	NA	NA	NA	1
Os06g22460.1	0.13	8.7	1	21	1	21	4
Os07g08890.1	3.7	4.1	1	20	1	20	4
Os07g33740.1	8.9	2.9	NA	NA	NA	NA	16
Os07g40810.1	1.5	5.3	2	21	9	28	1
Os08g05440.1	1.9	5	3	21	5	23	1
Os08g05800.1	6.2	3.4	1	17	1	17	4
Os08g07330.2	0.7	6.4	3	21	5	23	1
Os08g07340.1	1.4	5.5	3	21	5	23	1
Os08g07380.1	4.4	3.9	7	21	527	541	1
Os08g07940.1	2.2	4.8	5	21	12	28	1
Os08g16070.1	0.064	9.6	1	14	1	14	4
Os08g16120.1	7.1	3.2	1	13	46	58	4
Os08g16120.2	7.1	3.2	1	13	46	58	4
Os08g19980.1	8	3.1	NA	NA	NA	NA	70
Os08g28600.1	0.21	8	7	21	8	22	1
Os08g29809.1	0.5	6.8	2	21	9	28	1
Os08g31780.1	0.66	6.5	1	21	12	28	1
Os08g31800.1	8.2	3.1	NA	NA	NA	NA	1
Os09g09490.1	0.072	9.5	1	15	1	15	4
Os09g11020.1	0.9	6	2	21	158	177	6
Os09g30220.1	0.2	8.1	1	14	1	14	4
Os10g04060.1	2.3	4.7	5	19	9	23	3
Os10g04110.1	6.3	3.4	NA	NA	NA	NA	1
Os10g04120.1	6.9	3.2	NA	NA	NA	NA	3
Os10g04674.1	0.12	8.8	1	14	1	14	4
Os10g04674.2	0.12	8.8	1	14	1	14	4
Os10g04674.3	0.12	8.8	1	14	1	14	4
Os10g07978.1	0.14	8.6	1	18	1	18	1
Os10g07978.2	0.14	8.6	1	18	1	18	1
Os10g21400.1	0.15	8.5	1	14	1	14	4
Os11g11810.1	1.7	5.2	4	18	260	274	1
Os11g11950.1	0.69	6.4	1	21	1	20	4
Os11g11990.1	4.8	3.8	1	20	1	19	4
Os11g12000.1	0.46	6.9	8	21	6	19	4
Os11g12040.1	3	4.4	1	21	1	20	4
Os11g12330.1	0.66	6.4	1	21	1	20	4
Os11g12340.1	0.4	7.1	8	21	6	19	4
Os11g12340.2	0.4	7.1	8	21	6	19	4
Os11g13410.1	0.2	8	4	21	15	32	1
Os11g13430.1	0.089	9.2	5	21	16	32	1
Os11g17014.1	0.6	6.6	1	21	1	21	1
Os11g27440.1	3.4	4.2	2	18	4	20	1
Os11g34920.1	0.91	6	3	21	6	24	1
Os11g37740.1	1.8	5.1	7	21	2	16	1
Os11g37780.1	1.9	5	9	21	11	23	1
Os11g37850.1	1.5	5.4	5	21	7	23	1
Os11g37860.1	3.3	4.3	9	21	11	23	1
Os11g37870.1	0.16	8.4	2	21	4	23	1
Os11g37880.1	0.36	7.3	2	21	4	23	1
Os11g39730.1	9.5	2.8	3	17	365	379	1
Os11g43420.1	2	4.9	4	21	11	28	1
Os12g10180.1	6.8	3.3	2	18	24	40	17
Os12g10340.1	2.5	4.6	1	18	17	30	17
Os12g10460.1	3.2	4.3	5	17	17	29	17
Os12g17410.1	0.67	6.4	1	17	1	17	1
Os12g17490.1	7.8	3.1	NA	NA	NA	NA	1
Os12g31620.1	0.067	9.6	1	16	1	16	4
Os12g32710.1	0.21	8	2	15	22	35	17
Os12g33160.1	4.2	3.9	2	18	4	20	1
Os12g36690.1	5.7	3.5	2	18	4	20	1
Os12g36720.1	4.6	3.8	2	18	4	20	1
Os12g37740.1	5.4	3.6	NA	NA	NA	NA	1
Os12g37760.1	7.6	3.1	4	21	7	24	1
RPM1	0.057	9.8	1	20	1	20	1
Solyc02g030290	4.4	3.9	6	13	10	17	3
Solyc04g008120	6.4	3.4	NA	NA	NA	NA	7
Solyc05g007610	9.3	2.8	NA	NA	NA	NA	9
Solyc05g007630	5.7	3.5	6	16	941	951	9
Solyc08g075640	0.61	6.6	1	20	1	20	3
Solyc08g076000	0.09	9.2	1	16	1	16	3
Solyc10g085460	7.8	3.1	NA	NA	NA	NA	3
Solyc12g094660	2.5	4.6	7	21	8	22	92
Sr33	6.4	3.4	3	18	5	20	1
Sr50	7.8	3.1	NA	NA	NA	NA	1

### Sheet: Sheet1
NbS00024857g0001.1	branch	node	#e6194B	normal
Solyc04g009660	branch	node	#e6194B	normal
Solyc04g009240	branch	node	#e6194B	normal
Solyc04g009290	branch	node	#e6194B	normal
Solyc04g009130	branch	node	#e6194B	normal
Solyc04g009120	branch	node	#e6194B	normal
R2	branch	node	#e6194B	normal
Solyc04g009260	branch	node	#e6194B	normal
Solyc04g026110	branch	node	#e6194B	normal
AT1G53350.1	branch	node	#e6194B	normal
Solyc04g007070	branch	node	#e6194B	normal
AT1G58807.2	branch	node	#e6194B	normal
AT1G59124.1	branch	node	#e6194B	normal
AT1G59780.1	branch	node	#e6194B	normal
AT5G43470.1	branch	node	#e6194B	normal
AT5G43470.2	branch	node	#e6194B	normal
Solyc04g009150	branch	node	#e6194B	normal
NbS00013243g0014.1	branch	node	#e6194B	normal
NbS00016103g0004.1	branch	node	#e6194B	normal
AT1G58807.1	branch	node	#e6194B	normal
AT1G58848.1	branch	node	#e6194B	normal
AT1G58848.2	branch	node	#e6194B	normal
AT1G59218.1	branch	node	#e6194B	normal
AT1G59218.2	branch	node	#e6194B	normal
Solyc04g009250	branch	node	#e6194B	normal
AT1G58390.1	branch	node	#e6194B	normal
AT1G58400.1	branch	node	#e6194B	normal
Solyc04g009110	branch	node	#e6194B	normal
Solyc04g007060	branch	node	#e6194B	normal
AT5G48620.1	branch	node	#e6194B	normal
Solyc04g009690	branch	node	#e6194B	normal
Solyc04g007030	branch	node	#e6194B	normal
AT1G59620.1	branch	node	#e6194B	normal
AT1G50180.1	branch	node	#e6194B	normal
NbS00002971g0007.1	branch	node	#e6194B	normal
AT1G58602.1	branch	node	#e6194B	normal
AT1G58602.2	branch	node	#e6194B	normal
NbS00004191g0008.1	branch	node	#e6194B	normal
AT5G35450.1	branch	node	#e6194B	normal
NbS00018282g0019.1	branch	node	#e6194B	normal
NbS00026706g0016.1	branch	node	#e6194B	normal
Bv7_159070_qhcp.t1	branch	node	#e6194B	normal
AT3G46710.1	branch	node	#e6194B	normal
NbS00011087g0003.1	branch	node	#e6194B	normal
Solyc10g047320	branch	node	#e6194B	normal
Bv9_203570_geqf.t1	branch	node	#e6194B	normal
Bv3_050300_iyqy.t1	branch	node	#e6194B	normal
NbS00030243g0001.1	branch	node	#e6194B	normal
Solyc10g008220	branch	node	#e6194B	normal
Solyc02g084890	branch	node	#e6194B	normal
RPP13	branch	node	#e6194B	normal
NbS00031134g0006.1	branch	node	#e6194B	normal
NbZAR1	branch	node	#e6194B	normal
Bv4_081960_kacj.t1	branch	node	#e6194B	normal
Bv3_050340_fspe.t1	branch	node	#e6194B	normal
Bv3_050340_fspe.t2	branch	node	#e6194B	normal
Bv2_034710_htkr.t1	branch	node	#e6194B	normal
AT3G46730.1	branch	node	#e6194B	normal
AT1G58410.1	branch	node	#e6194B	normal
Os10g10360.1	branch	node	#e6194B	normal
Os10g10360.2	branch	node	#e6194B	normal
Os10g10360.3	branch	node	#e6194B	normal
Bv7_157130_rfjq.t2	branch	node	#e6194B	normal
Bv7_157130_rfjq.t1	branch	node	#e6194B	normal
Solyc02g070750	branch	node	#e6194B	normal
Bv5_105990_mxxc.t1	branch	node	#e6194B	normal
Solyc01g090430	branch	node	#e6194B	normal
AT3G50950.2	branch	node	#e6194B	normal
AtZAR1	branch	node	#e6194B	normal
NbS00000611g0010.1	branch	node	#e6194B	normal
Solyc04g015210	branch	node	#e6194B	normal
Solyc09g005290	branch	node	#e6194B	normal
Solyc04g007050	branch	node	#e6194B	normal
Solyc09g018220	branch	node	#e6194B	normal
Solyc02g070730	branch	node	#e6194B	normal
Solyc03g005660	branch	node	#e6194B	normal
Bv2_034690_iser.t1	branch	node	#e6194B	normal
Solyc09g092310	branch	node	#e6194B	normal
Bv4_082220_fjik.t1	branch	node	#e6194B	normal
HORVU7Hr1G122430.1	branch	node	#e6194B	normal
Os03g30910.1	branch	node	#e6194B	normal
Solyc09g092290	branch	node	#e6194B	normal
Solyc04g008150	branch	node	#e6194B	normal
NbS00018488g0004.1	branch	node	#e6194B	normal
Bv4_090940_iuzt.t1	branch	node	#e6194B	normal
NbS00061479g0004.1	branch	node	#e6194B	normal
Os08g09110.1	branch	node	#e6194B	normal
Solyc09g092280	branch	node	#e6194B	normal
Os11g46210.1	branch	node	#e6194B	normal
Os06g30430.1	branch	node	#e6194B	normal
Bv3_050600_wnyc.t1	branch	node	#e6194B	normal
Os11g39160.1	branch	node	#e6194B	normal
Os10g04290.1	branch	node	#e6194B	normal
HORVU2Hr1G108000.2	branch	node	#e6194B	normal
Os08g19694.1	branch	node	#e6194B	normal
Rpivnt1	branch	node	#e6194B	normal
Os06g06400.1	branch	node	#e6194B	normal
HORVU1Hr1G092920.2	branch	node	#e6194B	normal
Os11g39320.1	branch	node	#e6194B	normal
Pikp2	branch	node	#e6194B	normal
Solyc11g010160	branch	node	#e6194B	normal
Os01g36640.1	branch	node	#e6194B	normal
Os10g04180.1	branch	node	#e6194B	normal
Solyc03g005670	branch	node	#e6194B	normal
Solyc01g086810	branch	node	#e6194B	normal
HORVU7Hr1G082670.9	branch	node	#e6194B	normal
RPM1	branch	node	#4363d8	normal
Os08g16070.1	branch	node	#4363d8	normal
Os01g70080.1	branch	node	#4363d8	normal
Os12g31620.1	branch	node	#4363d8	normal
Os09g09490.1	branch	node	#4363d8	normal
Os11g13430.1	branch	node	#4363d8	normal
Solyc08g076000	branch	node	#4363d8	normal
NbS00010827g0004.1	branch	node	#4363d8	normal
NbS00008754g0022.1	branch	node	#4363d8	normal
Os10g04674.3	branch	node	#4363d8	normal
Os10g04674.1	branch	node	#4363d8	normal
Os10g04674.2	branch	node	#4363d8	normal
HORVU1Hr1G075170.1	branch	node	#4363d8	normal
Os06g22460.1	branch	node	#4363d8	normal
Os10g07978.1	branch	node	#4363d8	normal
Os10g07978.2	branch	node	#4363d8	normal
Os10g21400.1	branch	node	#4363d8	normal
Os03g46550.1	branch	node	#4363d8	normal
Os11g37870.1	branch	node	#4363d8	normal
NbS00011331g0023.1	branch	node	#4363d8	normal
Os02g30150.1	branch	node	#4363d8	normal
Os09g30220.1	branch	node	#4363d8	normal
Os11g13410.1	branch	node	#4363d8	normal
Os12g32710.1	branch	node	#4363d8	normal
Os08g28600.1	branch	node	#4363d8	normal
NbS00012994g0001.1	branch	node	#4363d8	normal
HORVU3Hr1G095710.3	branch	node	#4363d8	normal
Bv4_082010_odwq.t1	branch	node	#4363d8	normal
HORVU5Hr1G085330.3	branch	node	#4363d8	normal
Os01g16400.1	branch	node	#4363d8	normal
MLA10	branch	node	#4363d8	normal
NbS00013187g0003.1	branch	node	#4363d8	normal
HORVU3Hr1G096920.6	branch	node	#4363d8	normal
Os11g37880.1	branch	node	#4363d8	normal
Os01g05620.1	branch	node	#4363d8	normal
Os01g33810.1	branch	node	#4363d8	normal
Os11g12340.1	branch	node	#4363d8	normal
Os11g12340.2	branch	node	#4363d8	normal
Os11g12000.1	branch	node	#4363d8	normal
Os08g29809.1	branch	node	#4363d8	normal
Os11g17014.1	branch	node	#4363d8	normal
Solyc08g075640	branch	node	#4363d8	normal
NbS00004802g0023.1	branch	node	#4363d8	normal
Os08g31780.1	branch	node	#4363d8	normal
Os11g12330.1	branch	node	#4363d8	normal
Os12g17410.1	branch	node	#4363d8	normal
Os11g11950.1	branch	node	#4363d8	normal
Os01g23380.1	branch	node	#4363d8	normal
Os08g07330.2	branch	node	#4363d8	normal
Os01g05600.1	branch	node	#4363d8	normal
HORVU3Hr1G001510.3	branch	node	#4363d8	normal
HORVU5Hr1G062610.10	branch	node	#4363d8	normal
HORVU1Hr1G004060.1	branch	node	#4363d8	normal
NbS00004613g0014.1	branch	node	#4363d8	normal
Os09g11020.1	branch	node	#4363d8	normal
Os11g34920.1	branch	node	#4363d8	normal
HORVU1Hr1G012190.1	branch	node	#4363d8	normal
NbS00031132g0007.1	branch	node	#4363d8	normal
NbS00004955g0024.1	branch	node	#4363d8	normal
HORVU2Hr1G022620.8	branch	node	#4363d8	normal
HORVU3Hr1G099740.7	branch	node	#4363d8	normal
Os08g07340.1	branch	node	#4363d8	normal
HORVU2Hr1G038230.12	branch	node	#4363d8	normal
HORVU0Hr1G001780.1	branch	node	#4363d8	normal
Os11g37850.1	branch	node	#4363d8	normal
Os07g40810.1	branch	node	#4363d8	normal
Bv4_089550_fzgy.t1	branch	node	#4363d8	normal
HORVU2Hr1G012010.2	branch	node	#4363d8	normal
Os11g11810.1	branch	node	#4363d8	normal
Os11g37740.1	branch	node	#4363d8	normal
NbS00000634g0116.1	branch	node	#4363d8	normal
HORVU7Hr1G023750.1	branch	node	#4363d8	normal
HORVU7Hr1G023730.1	branch	node	#4363d8	normal
Os11g37780.1	branch	node	#4363d8	normal
Os08g05440.1	branch	node	#4363d8	normal
Os11g43420.1	branch	node	#4363d8	normal
Os02g17304.1	branch	node	#4363d8	normal
Os02g09790.1	branch	node	#4363d8	normal
Os02g19750.1	branch	node	#4363d8	normal
Os08g07940.1	branch	node	#4363d8	normal
HORVU1Hr1G002640.3	branch	node	#4363d8	normal
HORVU6Hr1G075320.1	branch	node	#4363d8	normal
Os10g04060.1	branch	node	#4363d8	normal
HORVU7Hr1G008210.5	branch	node	#4363d8	normal
Os12g10340.1	branch	node	#4363d8	normal
Solyc12g094660	branch	node	#4363d8	normal
Bv6_141050_tjei.t1	branch	node	#4363d8	normal
HORVU6Hr1G002150.4	branch	node	#4363d8	normal
NbS00002061g0001.1	branch	node	#4363d8	normal
HORVU1Hr1G005470.2	branch	node	#4363d8	normal
Os11g12040.1	branch	node	#4363d8	normal
Os12g10460.1	branch	node	#4363d8	normal
Os11g37860.1	branch	node	#4363d8	normal
Os11g27440.1	branch	node	#4363d8	normal
HORVU3Hr1G099360.6	branch	node	#4363d8	normal
Os07g08890.1	branch	node	#4363d8	normal
HORVU5Hr1G123480.1	branch	node	#4363d8	normal
HORVU7Hr1G008170.3	branch	node	#4363d8	normal
Os12g33160.1	branch	node	#4363d8	normal
Os06g06850.1	branch	node	#4363d8	normal
Os08g07380.1	branch	node	#4363d8	normal
Solyc02g030290	branch	node	#4363d8	normal
Os12g36720.1	branch	node	#4363d8	normal
HORVU6Hr1G090470.10	branch	node	#4363d8	normal
HORVU7Hr1G115950.11	branch	node	#4363d8	normal
HORVU5Hr1G115270.2	branch	node	#4363d8	normal
HORVU1Hr1G001630.1	branch	node	#4363d8	normal
Os11g11990.1	branch	node	#4363d8	normal
Os01g33684.1	branch	node	#4363d8	normal
Os01g33684.2	branch	node	#4363d8	normal
Os01g33684.3	branch	node	#4363d8	normal
HORVU5Hr1G074600.1	branch	node	#4363d8	normal
Os12g36690.1	branch	node	#4363d8	normal
Solyc05g007630	branch	node	#4363d8	normal
Os08g05800.1	branch	node	#4363d8	normal
HORVU7Hr1G101110.10	branch	node	#4363d8	normal
Sr33	branch	node	#4363d8	normal
Os12g10180.1	branch	node	#4363d8	normal
Os08g16120.1	branch	node	#4363d8	normal
Os08g16120.2	branch	node	#4363d8	normal
HORVU5Hr1G068380.3	branch	node	#4363d8	normal
HORVU3Hr1G013250.10	branch	node	#4363d8	normal
HORVU7Hr1G023770.19	branch	node	#4363d8	normal
HORVU2Hr1G006480.6	branch	node	#4363d8	normal
Os12g37760.1	branch	node	#4363d8	normal
Os04g02860.1	branch	node	#4363d8	normal
NbS00002626g0018.1	branch	node	#4363d8	normal
HORVU3Hr1G001570.1	branch	node	#4363d8	normal
HORVU1Hr1G094320.1	branch	node	#4363d8	normal
NbS00040944g0001.1	branch	node	#4363d8	normal
Os11g39730.1	branch	node	#4363d8	normal
Bv3_064590_ezro.t1	branch	node	#4363d8	normal
