## Supplementary files and tables for "An N-terminal motif in NLR immune receptors is functionally conserved across distantly related plant species": Supplementary Table 5.xlsx

### Sheet: Sheet1
ID	N-terminal domain Tribe	HMM score	MADA_start	NRC clade
Bv2_034690_iser.t1	Tribe 2	14.4	1		MADA-NLR
Bv2_034710_htkr.t1	Tribe 2	20.7	1		MADA-NLR
Solyc10g008220	Tribe 2	22.6	1	NRC-H	MADA-NLR
Bv5_105990_mxxc.t1	Tribe 2	19	1	NRC-H	MADA-NLR
Solyc03g005660	Tribe 2	14.5	1	NRC-H	MADA-NLR
NbS00030243g0001.1	Tribe 2	22.8	1	NRC-H	MADA-NLR
NbS00011087g0003.1	Tribe 2	23.9	6	NRC-H	MADA-NLR
Solyc01g090430	Tribe 2	19	1	NRC-H	MADA-NLR
NbS00031134g0006.1	Tribe 2	21.5	1	NRC-H	MADA-NLR
Solyc10g047320	Tribe 2	23.9	1	NRC-H	MADA-NLR
NbS00018282g0019.1	Tribe 2	24.9	1	NRC-H	MADA-NLR
NbS00026706g0016.1	Tribe 2	24.8	1	NRC-H	MADA-NLR
NbS00000611g0010.1	Tribe 2	17.9	3	NRC-H	MADA-NLR
Solyc04g007050	Tribe 2	15.6	1	NRC-H	MADA-NLR
Solyc04g008150	Tribe 2	13.4	13	NRC-H	MADA-NLR
NbS00011331g0023.1	Tribe 2	8.4	15	NRC-H
Solyc04g015210	Tribe 2	16.5	13	NRC-H	MADA-NLR
NbS00004466g0001.1	Tribe 2	NA	NA	NRC-H
NbS00004191g0008.1	Tribe 2	26.1	1	NRC-H	MADA-NLR
Solyc04g007030	Tribe 2	28.8	1	NRC-H	MADA-NLR
Solyc04g007060	Tribe 2	29.2	1	NRC-H	MADA-NLR
Solyc04g007070	Tribe 2	32.7	1	NRC-H	MADA-NLR
NbS00002971g0007.1	Tribe 2	27.9	1	NRC-H	MADA-NLR
NbS00016103g0004.1	Tribe 2	31.5	1	NRC-H	MADA-NLR
NbS00012490g0007.1	Tribe 11	NA	NA	NRC-S
NbS00003488g0001.1	Tribe 25	NA	NA	NRC-S
NbS00018164g0105.1	Tribe 25	NA	NA	NRC-S
Rx	Tribe 25	NA	NA	NRC-S
Gpa2	Tribe 25	NA	NA	NRC-S
NbS00018164g0105.1	Tribe 25	NA	NA	NRC-S
NbS00049356g0001.1	Tribe 25	NA	NA	NRC-S
Solyc04g015220	Singleton 66	NA	NA	NRC-S
NbS00006547g0102.1	Tribe 13	NA	NA	NRC-S
Solyc08g005500	Tribe 13	NA	NA	NRC-S
NbS00006274g0002.1	Tribe 13	NA	NA	NRC-S
NbS00026584g0010.1	Tribe 13	NA	NA	NRC-S
Solyc12g009450	Tribe 11	NA	NA	NRC-S
Solyc12g009460	Tribe 11	NA	NA	NRC-S
NbS00009444g0022.1	Tribe 11	NA	NA	NRC-S
NbS00042576g0011.1	Tribe 11	NA	NA	NRC-S
Solyc02g027080	Tribe 11	NA	NA	NRC-S
BS2	Tribe 11	NA	NA	NRC-S
Solyc07g005770	Tribe 11	NA	NA	NRC-S
Solyc01g087200	Tribe 19	NA	NA	NRC-S
Solyc07g009180	Tribe 19	NA	NA	NRC-S
NbS00013187g0003.1	Tribe 19	7.5	1	NRC-S
NbS00026163g0007.1	Tribe 19	NA	NA	NRC-S
NbS00007522g0008.1	Tribe 19	NA	NA	NRC-S
NbS00013187g0021.1	singleton 63	NA	NA	NRC-S
Solyc08g074250	Tribe 19	NA	NA	NRC-S
Solyc04g011960	Tribe 19	NA	NA	NRC-S
Solyc04g011980	Tribe 19	NA	NA	NRC-S
Solyc04g011990	Tribe 19	NA	NA	NRC-S
Solyc04g012010	Tribe 19	NA	NA	NRC-S
NbS00033518g0003.1	Tribe 11	NA	NA	NRC-S
Solyc11g069020	Tribe 11	NA	NA	NRC-S
NbS00004087g0012.1	Singleton 64	NA	NA	NRC-S
NbS00001549g0018.1	Singleton 67	NA	NA	NRC-S
Solyc10g008230	Tribe 40	NA	NA	NRC-S
Solyc10g008240	Tribe 40	NA	NA	NRC-S
Solyc07g049700	Tribe 11	NA	NA	NRC-S
Solyc05g008070	Tribe 11	NA	NA	NRC-S
NbS00016992g0002.1	Tribe 11	NA	NA	NRC-S
Solyc11g006530	Tribe 11	NA	NA	NRC-S
Solyc11g006630	Tribe 11	NA	NA	NRC-S
Solyc12g017800	Tribe 11	NA	NA	NRC-S
Solyc11g006640	Tribe 11	NA	NA	NRC-S
Solyc11g020100	Tribe 11	NA	NA	NRC-S
Solyc11g006520	Tribe 11	NA	NA	NRC-S
NbS00023299g0005.1	Singleton 65	NA	NA	NRC-S
NbS00002946g0006.1	Tribe 7	NA	NA	NRC-S
NbS00018399g0005.1	Tribe 7	NA	NA	NRC-S
NbS00033032g0022.1	Tribe 7	NA	NA	NRC-S
NbS00004613g0014.1	Tribe 9	6.1	48	NRC-S
NbS00000815g0015.1	Tribe 9	NA	NA	NRC-S
Solyc04g007490	Tribe 9	NA	NA	NRC-S
NbS00032132g0014.1	Tribe 9	NA	NA	NRC-S
Solyc05g012910	Tribe 9	NA	NA	NRC-S
Solyc05g012740	Tribe 9	NA	NA	NRC-S
Solyc05g012890	Tribe 9	NA	NA	NRC-S
Solyc05g005330	Tribe 9	NA	NA	NRC-S
NbS00004955g0024.1	Tribe 9	5.6	269	NRC-S
NbS00031132g0007.1	Tribe 9	5.8	276	NRC-S
NbS00001576g0027.1	Tribe 9	NA	NA	NRC-S
Solyc05g007350	Tribe 9	NA	NA	NRC-S
Solyc05g007610	Tribe 9	NA	NA	NRC-S
Solyc05g007630	Tribe 9	3.5	941	NRC-S
Solyc05g007640	Tribe 9	NA	NA	NRC-S
R1	Tribe 9	NA	NA	NRC-S
NbS00030500g0015.1	Tribe 9	NA	NA	NRC-S
NbS00035496g0014.1	Tribe 9	NA	NA	NRC-S
NbS00023304g0012.1	Tribe 9	NA	NA	NRC-S
NbS00001327g0010.1	Tribe 9	NA	NA	NRC-S
NbS00030756g0006.1	Tribe 9	NA	NA	NRC-S
NbS00022076g0115.1	Tribe 9	NA	NA	NRC-S
Solyc05g007170	Tribe 24	NA	NA	NRC-S
Solyc05g005130	Tribe 24	NA	NA	NRC-S
Solyc05g013260	Tribe 24	NA	NA	NRC-S
Solyc05g013280	Tribe 24	NA	NA	NRC-S
Prf	Tribe 24	NA	NA	NRC-S
NbS00008803g0010.1	Tribe 24	NA	NA	NRC-S
NbS00001223g0007.1	Tribe 24	NA	NA	NRC-S
Solyc05g009750	Singleton 62	NA	NA	NRC-S
Solyc05g009760	Singleton 61	NA	NA	NRC-S
Solyc06g064680	Tribe 30	NA	NA	NRC-S
Solyc06g064720	Tribe 30	NA	NA	NRC-S
Solyc06g064750	Tribe 30	NA	NA	NRC-S
Solyc06g064760	Tribe 30	NA	NA	NRC-S
NbS00000634g0116.1	Tribe 7	5.1	84	NRC-S
Solyc09g098100	Tribe 7	NA	NA	NRC-S
Solyc09g098130	Tribe 7	NA	NA	NRC-S
Sw5b	Tribe 7	NA	NA	NRC-S
NbS00002905g0008.1	Tribe 13	NA	NA	NRC-S
NbS00024228g0008.1	Tribe 13	NA	NA	NRC-S
NbS00038091g0013.1	Tribe 13	NA	NA	NRC-S
Solyc04g008140	Tribe 7	NA	NA	NRC-S
Solyc04g008120	Tribe 7	NA	NA	NRC-S
Solyc04g051210	Tribe 7	NA	NA	NRC-S
Solyc04g008130	Tribe 7	NA	NA	NRC-S
Hero	Tribe 7	NA	NA	NRC-S
Solyc05g044490	Tribe 7	NA	NA	NRC-S
NbS00035525g0015.1	Tribe 7	NA	NA	NRC-S
Solyc05g054340	Tribe 7	NA	NA	NRC-S
Solyc05g047700	Tribe 7	NA	NA	NRC-S
Solyc05g043420	Tribe 7	NA	NA	NRC-S
Solyc05g054010	Tribe 7	NA	NA	NRC-S
Solyc05g053990	Tribe 7	NA	NA	NRC-S
Solyc05g050430	Tribe 7	NA	NA	NRC-S
Solyc05g054020	Tribe 7	NA	NA	NRC-S
NbS00018239g0010.1	Tribe 7	NA	NA	NRC-S
NbS00019837g0008.1	Tribe 7	NA	NA	NRC-S
Rpiblb2	Tribe 7	NA	NA	NRC-S
Solyc06g008790	Tribe 7	NA	NA	NRC-S
Solyc06g008380	Tribe 7	NA	NA	NRC-S
Solyc06g008480	Tribe 7	NA	NA	NRC-S
Solyc06g008450	Tribe 7	NA	NA	NRC-S
Solyc06g008770	Tribe 7	NA	NA	NRC-S
Solyc06g008400	Tribe 7	NA	NA	NRC-S
Mi1.2	Tribe 7	NA	NA	NRC-S
Solyc00g102400	Tribe 7	NA	NA	NRC-S
Solyc06g008800	Tribe 7	NA	NA	NRC-S

### Sheet: Sheet2
NbS00012490g0007.1
NbS00003488g0001.1
NbS00018164g0105.1
Rx
Gpa2
NbS00018164g0105.1
NbS00049356g0001.1
Solyc04g015220
NbS00006547g0102.1
Solyc08g005500
NbS00006274g0002.1
NbS00026584g0010.1
Solyc12g009450
Solyc12g009460
NbS00009444g0022.1
NbS00042576g0011.1
Solyc02g027080
BS2
Solyc07g005770
Solyc01g087200
Solyc07g009180
NbS00013187g0003.1
NbS00026163g0007.1
NbS00007522g0008.1
NbS00013187g0021.1
Solyc08g074250
Solyc04g011960
Solyc04g011980
Solyc04g011990
Solyc04g012010
NbS00033518g0003.1
Solyc11g069020
NbS00004087g0012.1
NbS00001549g0018.1
Solyc10g008230
Solyc10g008240
Solyc07g049700
Solyc05g008070
NbS00016992g0002.1
Solyc11g006530
Solyc11g006630
Solyc12g017800
Solyc11g006640
Solyc11g020100
Solyc11g006520
NbS00023299g0005.1
NbS00002946g0006.1
NbS00018399g0005.1
NbS00033032g0022.1
NbS00004613g0014.1
NbS00000815g0015.1
Solyc04g007490
NbS00032132g0014.1
Solyc05g012910
Solyc05g012740
Solyc05g012890
Solyc05g005330
NbS00004955g0024.1
NbS00031132g0007.1
NbS00001576g0027.1
Solyc05g007350
Solyc05g007610
Solyc05g007630
Solyc05g007640
R1
NbS00030500g0015.1
NbS00035496g0014.1
NbS00023304g0012.1
NbS00001327g0010.1
NbS00030756g0006.1
NbS00022076g0115.1
Solyc05g007170
Solyc05g005130
Solyc05g013260
Solyc05g013280
Prf
NbS00008803g0010.1
NbS00001223g0007.1
Solyc05g009750
Solyc05g009760
Solyc06g064680
Solyc06g064720
Solyc06g064750
Solyc06g064760
NbS00000634g0116.1
Solyc09g098100
Solyc09g098130
Sw5b
NbS00002905g0008.1
NbS00024228g0008.1
NbS00038091g0013.1
Solyc04g008140
Solyc04g008120
Solyc04g051210
Solyc04g008130
Hero
Solyc05g044490
NbS00035525g0015.1
Solyc05g054340
Solyc05g047700
Solyc05g043420
Solyc05g054010
Solyc05g053990
Solyc05g050430
Solyc05g054020
NbS00018239g0010.1
NbS00019837g0008.1
Rpiblb2
Solyc06g008790
Solyc06g008380
Solyc06g008480
Solyc06g008450
Solyc06g008770
Solyc06g008400
Mi1.2
Solyc00g102400
Solyc06g008800
