## Supplementary files and tables for "An N-terminal motif in NLR immune receptors is functionally conserved across distantly related plant species": Supplementary Table 6.xlsx

### Sheet: Sheet1
ID	Other IDs	HMM score
AT1G50180.1		28.2
AT1G53350.1	RPP8H	33
AT1G58390.1		30.2
AT1G58400.1		30.1
AT1G58410.1		20.4
AT1G58602.1	RPP7	27.8
AT1G58602.2	RPP7	27.8
AT1G58807.1	RPP7a/b	31.5
AT1G58807.2	RPP7a/b	32
AT1G58848.1	RPP7a/b	31.1
AT1G58848.2	RPP7a/b	31.1
AT1G59124.1	RPP7a/b	32
AT1G59218.1	RPP7a/b	31.1
AT1G59218.2	RPP7a/b	31.1
AT1G59620.1		28.7
AT1G59780.1		31.9
AT3G07040.1	RPM1	9.8
AT3G46530.1	RPP13	22.3
AT3G46710.1		24.2
AT3G46730.1		20.6
AT3G50950.1	ZAR1	18.2
AT3G50950.2	ZAR1	18.2
AT5G35450.1	RPP8H	25.3
AT5G43470.1	RPP8/HRT	31.9
AT5G43470.2	RPP8/HRT	31.9
AT5G48620.1	RPP8H	29
